# Metagenome-assembled genomes of phytoplankton communities across the Arctic Circle

**DOI:** 10.1101/2020.06.16.154583

**Authors:** A. Duncan, K. Barry, C. Daum, E. Eloe-Fadrosh, S. Roux, S. G. Tringe, K. Schmidt, K. U. Valentin, N. Varghese, I. V. Grigoriev, R. Leggett, V. Moulton, T. Mock

**Affiliations:** School of Computing Sciences, University of East Anglia, Norwich Research Park, NR47TJ, Norwich, U.K.; DOE-Joint Genome Institute, 1 Cyclotron Road, Berkeley, CA 94720, U.S.A.; School of Environmental Sciences, University of East Anglia, Norwich Research Park, NR47TJ, Norwich, U.K.; Alfred-Wegener Institute for Polar and Marine Research, Am Handelshafen 12, 27570 Bremerhaven, Germany; Earlham Institute, Norwich Research Park, Norwich, NR4 7UG, U.K.

## Abstract

Phytoplankton communities significantly contribute to global biogeochemical cycles of elements and underpin marine food webs. Although their uncultured genetic diversity has been estimated by planetary-scale metagenome sequencing and subsequent reconstruction of metagenome-assembled genomes (MAGs), this approach has yet to be applied for eukaryote-enriched polar and non-polar phytoplankton communities. Here, we have assembled draft prokaryotic and eukaryotic MAGs from environmental DNA extracted from chlorophyll a maximum layers in the surface ocean across the Arctic Circle in the Atlantic. From 679 Gbp and estimated 50 million genes in total, we recovered 140 MAGs of medium to high quality. Although there was a strict demarcation between polar and non-polar MAGs, adjacent sampling stations in each environment on either side of the Arctic Circle had MAGs in common. Furthermore, phylogenetic placement revealed eukaryotic MAGs to be more diverse in the Arctic whereas prokaryotic MAGs were more diverse in the Atlantic south of the Arctic Circle. Approximately 60% of protein families were shared between polar and non-polar MAGs for both prokaryotes and eukaryotes. However, eukaryotic MAGs had more protein families unique to the Arctic whereas prokaryotic MAGs had more families unique to south of the Arctic circle. Thus, our study enabled us to place differences in functional plankton diversity in a genomic context to reveal that the evolution of these MAGs likely was driven by significant differences in the seascape on either side of an ecosystem boundary that separates polar from non-polar surface ocean waters in the North Atlantic.
