## Supplementary material for "Metagenome-assembled genomes of phytoplankton communities across the Arctic Circle": Suppl. Data 2: class.added_reads.tab

	NP3	P2	P5	NP5	P6	NP1	NP2	P3b	NP4	P1	P4	P3a
Oligohymenophorea
Candidatus Brocadiae
Ellioviricetes
Anaerolineae
Thermococci
Caldisericia
Thermomicrobia
Spartobacteria	2.0	2.0	1.0		1.0	5.0	1.0		4.0
Calditrichae	2.0	1.0	2.0	1.0		2.0	2.0	1.0	2.0	1.0	1.0	1.0
Acidobacteriia	2.0	2.0	2.0	2.0	1.0	2.0	3.0	3.0	4.0		2.0	3.0
Ardenticatenia	3.0	4.0	2.0	3.0	1.0	2.0	4.0	3.0	5.0	1.0	2.0	4.0
Dictyoglomia	4.0	3.0	4.0	3.0	3.0	3.0	3.0	1.0	4.0	1.0	4.0	2.0
Blastocatellia	24.0	6.0	5.0	14.0	3.0	26.0	30.0	4.0	15.0	3.0	4.0	4.0
Vicinamibacteria	8.0	9.0	17.0	6.0	9.0	7.0	9.0	36.0	11.0	3.0	15.0	52.0
Archaeoglobi	39.0	2.0	13.0	15.0	7.0	18.0	17.0	4.0	52.0	4.0	11.0	6.0
Oligoflexia	36.0	13.0	24.0	22.0	22.0	32.0	28.0	12.0	40.0	19.0	23.0	18.0
Acidimicrobiia	38.0	21.0	14.0	26.0	8.0	30.0	42.0	22.0	52.0	7.0	16.0	28.0
Tepidiformia	7.0	336.0	24.0	15.0	8.0	7.0	10.0	31.0	13.0	6.0	32.0	38.0
Chlorobia	54.0	35.0	44.0	34.0	25.0	55.0	50.0	47.0	59.0	38.0	43.0	64.0
Nitrospira	58.0	39.0	36.0	42.0	22.0	54.0	75.0	52.0	76.0	25.0	37.0	64.0
Nitriliruptoria	76.0	38.0	27.0	73.0	13.0	61.0	83.0	44.0	103.0	13.0	30.0	58.0
Coprothermobacteria	93.0	28.0	62.0	54.0	38.0	81.0	93.0	37.0	105.0	22.0	52.0	57.0
Rubrobacteria	143.0	88.0	57.0	124.0	28.0	126.0	177.0	107.0	214.0	23.0	70.0	137.0
Aquificae	177.0	72.0	126.0	108.0	59.0	155.0	130.0	56.0	196.0	68.0	132.0	79.0
Thermodesulfobacteria	209.0	65.0	119.0	114.0	54.0	156.0	138.0	46.0	232.0	58.0	130.0	69.0
Chrysiogenetes	160.0	130.0	137.0	156.0	57.0	150.0	182.0	230.0	199.0	85.0	153.0	318.0
Ktedonobacteria	32.0	1201.0	153.0	56.0	72.0	31.0	34.0	125.0	52.0	64.0	215.0	187.0
Methanomicrobia	469.0	119.0	138.0	234.0	91.0	254.0	230.0	93.0	544.0	46.0	130.0	142.0
Opitutae	263.0	605.0	223.0	113.0	345.0	410.0	202.0	114.0	418.0	77.0	177.0	160.0
Deferribacteres	90.0	967.0	69.0	57.0	62.0	81.0	80.0	49.0	102.0	1561.0	67.0	66.0
Dehalococcoidia	370.0	256.0	217.0	317.0	137.0	435.0	557.0	234.0	511.0	115.0	230.0	296.0
Endomicrobia	579.0	486.0	113.0	330.0	320.0	375.0	296.0	183.0	451.0	81.0	112.0	371.0
Deinococci	199.0	315.0	157.0	212.0	1231.0	186.0	256.0	270.0	301.0	66.0	186.0	341.0
Lentisphaeria	443.0	478.0	319.0	397.0	153.0	456.0	582.0	452.0	664.0	98.0	318.0	550.0
Zetaproteobacteria	7.0	7.0	6.0	5.0	1389.0	2403.0	7.0	4.0	8.0	1263.0	5.0	6.0
Elusimicrobia	720.0		659.0	489.0	354.0	793.0	516.0		730.0	738.0	586.0
Gemmatimonadetes	176.0	114.0	1800.0	164.0	1500.0	161.0	219.0	163.0	268.0	30.0	1330.0	198.0
Monjiviricetes	688.0			439.0		1051.0	920.0		1510.0	1647.0	379.0	1126.0
Methanococci	1521.0	441.0	426.0	656.0	452.0	871.0	668.0	160.0	1723.0	464.0	371.0	251.0
Synergistia	615.0	406.0	377.0	523.0	197.0	556.0	682.0	1604.0	835.0	196.0	404.0	2229.0
Methanobacteria	1157.0	410.0	805.0	748.0	624.0	979.0	825.0	287.0	1234.0	563.0	567.0	449.0
Schizosaccharomycetes	986.0	807.0	504.0	715.0	916.0	772.0	703.0	542.0	636.0	840.0	333.0	993.0
Negativicutes	1019.0	526.0	590.0	800.0	686.0	887.0	1027.0	532.0	1284.0	445.0	602.0	741.0
Caldilineae	2118.0	2059.0	2047.0	147.0	124.0	76.0	87.0	318.0	127.0	120.0	1915.0	454.0
Phycisphaerae	693.0	416.0	1693.0	470.0	3565.0	718.0	472.0	402.0	618.0	230.0	467.0	597.0
Chloroflexia	150.0	5851.0	690.0	343.0	250.0	158.0	193.0	803.0	249.0	241.0	763.0	1258.0
Thermoplasmata	1639.0	615.0	1100.0	876.0	679.0	1285.0	1029.0	344.0	1334.0	845.0	772.0	539.0
Halobacteria	725.0	3693.0	861.0	979.0	375.0	532.0	782.0	775.0	1100.0	392.0	571.0	948.0
Chlamydiia	580.0	3974.0	464.0	338.0	2718.0	409.0	452.0	429.0	519.0	998.0	351.0	516.0
Fimbriimonadia		1581.0		1399.0		1916.0	2120.0	1254.0	2080.0	900.0		1632.0
Malasseziomycetes	1916.0	1360.0	890.0	1781.0	1076.0	1344.0	1682.0	1465.0	1653.0	1927.0	823.0	2286.0
Dothideomycetes	1658.0	2306.0	1201.0	2067.0	1028.0	1222.0	1434.0	1311.0	1628.0	1801.0	902.0	2009.0
Acidithiobacillia	2268.0	2251.0	2010.0	1896.0	36.0	67.0	2456.0	1905.0	2675.0	35.0	1741.0	2557.0
Cytophagia	1378.0	1451.0	3405.0	1354.0	1283.0	1152.0	885.0	1231.0	1576.0	2331.0	2345.0	1517.0
Bacillariophyceae	1979.0	1856.0	1352.0	1295.0	3294.0	915.0	1024.0	1253.0	1144.0	5481.0	816.0	1863.0
Leotiomycetes	1924.0	4315.0	1672.0	2140.0	1015.0	1433.0	1924.0	1396.0	1761.0	1641.0	1060.0	2327.0
Saprospiria	111.0	96.0	169.0	16582.0	139.0	88.0	78.0	151.0	217.0	5868.0	118.0	187.0
Verrucomicrobiae	57.0	65.0	5553.0	38.0	5724.0	78.0	59.0	3654.0	89.0	18.0	3679.0	4966.0
Bangiophyceae	2466.0	2296.0	1329.0	2577.0	1493.0	1669.0	2052.0	2175.0	2486.0	1717.0	970.0	3091.0
Coriobacteriia	2631.0	1753.0	1477.0	2420.0	676.0	2233.0	3152.0	2073.0	3690.0	671.0	1711.0	2596.0
Planctomycetia	2877.0	1887.0	945.0	1365.0	2537.0	3789.0	3776.0	1017.0	2993.0	1791.0	736.0	1596.0
Ignavibacteria	2724.0	2400.0	3219.0	2694.0	2011.0	2620.0	2485.0	1715.0	3416.0	2048.0	1633.0	2139.0
Milneviricetes										29848.0
Methylacidiphilae	5022.0	6735.0	1.0	3692.0		5480.0	4682.0	1.0	5579.0	2110.0	1.0	2.0
Kiritimatiellae	3283.0	1394.0	4030.0	2172.0	4447.0	3696.0	2968.0	2009.0	3656.0	1286.0	2024.0	2683.0
Deltaproteobacteria	3379.0	2818.0	2402.0	3181.0	1128.0	2976.0	3943.0	2943.0	4655.0	1150.0	2250.0	3580.0
Spirochaetia	4909.0	2165.0	3037.0	3528.0	2271.0	4044.0	3955.0	1603.0	5428.0	1917.0	2674.0	2245.0
Fusobacteriia	4511.0	2148.0	2946.0	4538.0	2732.0	4233.0	3685.0	1377.0	4918.0	1562.0	3711.0	2189.0
Erysipelotrichia	4984.0	1445.0	4481.0	3048.0	6257.0	3915.0	3103.0	1110.0	5025.0	3342.0	4523.0	1733.0
Chunqiuviricetes							37233.0
Eumycetozoa	4804.0	4424.0	2391.0	5508.0	3343.0	3403.0	4038.0	2932.0	4849.0	3424.0	1614.0	4149.0
Gloeobacteria	1269.0	17.0	1739.0	1456.0	6894.0	25707.0	835.0	5895.0	1246.0	4.0	1763.0	8312.0
Thermotogae	7660.0	2641.0	3980.0	4814.0	3713.0	6727.0	6227.0	2158.0	7993.0	2199.0	3993.0	3217.0
Eurotiomycetes	7708.0	4204.0	2738.0	8303.0	4020.0	4471.0	4937.0	3568.0	6261.0	6055.0	1677.0	5351.0
Tissierellia	9848.0	2457.0	4840.0	5667.0	3753.0	8046.0	6654.0	1888.0	9663.0	3439.0	5289.0	3022.0
Candidatus Babeliae	10620.0	4375.0	6371.0	6690.0	6111.0	8724.0	6869.0	2516.0	8774.0	3841.0	5214.0	3367.0
Bacteroidia	5589.0	5591.0	10319.0	5475.0	6581.0	5055.0	3944.0	4856.0	6237.0	6366.0	7249.0	6441.0
Insthoviricetes					52260.0						29425.0
Coscinodiscophyceae	3553.0	6470.0	4200.0	3161.0	27606.0	1673.0	1916.0	4844.0	2325.0	27346.0	3072.0	6436.0
Sphingobacteriia	6451.0	7552.0	17708.0	6179.0	7982.0	6020.0	3922.0	5504.0	7271.0	10760.0	11562.0	7049.0
Epsilonproteobacteria	12664.0	5916.0	9168.0	8340.0	5725.0	14325.0	11885.0	4205.0	13595.0	4643.0	9982.0	5882.0
Chthonomonadetes	1118.0	517.0	706.0	933.0	507.0	1037.0	913.0	701.0	1090.0	101251.0	803.0	947.0
Mollicutes	19674.0	8228.0	13114.0	13933.0	13822.0	19464.0	14639.0	4776.0	17856.0	8171.0	11574.0	7696.0
Chitinophagia	17580.0	14223.0	13306.0	380.0	11249.0	16254.0	19122.0	14001.0	22344.0	649.0	11113.0	17111.0
Ustilaginomycetes	16651.0	37752.0	9482.0	18803.0	7900.0	11681.0	14767.0	12252.0	17238.0	11217.0	6686.0	17375.0
Tremellomycetes	17480.0	27185.0	21208.0	16102.0	16570.0	14832.0	15342.0	18629.0	16002.0	16688.0	11895.0	30531.0
Yunchangviricetes	45186.0	19621.0	33857.0	45859.0		28875.0		23879.0	38496.0			36082.0
Clostridia	46274.0	27084.0	30158.0	33692.0	23593.0	43132.0	38601.0	20925.0	50011.0	20107.0	31710.0	25817.0
Actinobacteria	44406.0	38207.0	26838.0	39601.0	11785.0	38191.0	51110.0	42208.0	60395.0	13330.0	28932.0	52330.0
Conoidasida	47685.0	52242.0	39461.0	49735.0	40981.0	34932.0	40501.0	44461.0	40697.0	40388.0	26631.0	67392.0
Flavobacteriia	31516.0	56225.0	108112.0	31630.0	46243.0	30343.0	21607.0	41961.0	36798.0	71205.0	77586.0	53846.0
Alphaproteobacteria	104133.0	60579.0	35958.0	57410.0	42208.0	72658.0	100663.0	41591.0	100252.0	17854.0	38360.0	52364.0
Aconoidasida	85163.0	98001.0	59747.0	79847.0	63335.0	60725.0	67190.0	57689.0	74266.0	61825.0	39427.0	88247.0
Sordariomycetes	98080.0	95104.0	59176.0	117078.0	70894.0	73156.0	84789.0	70679.0	99057.0	111561.0	40231.0	102613.0
Cryptophyceae	628906.0	88133.0	27578.0	8683.0	24053.0	3960.0	278673.0	28241.0	6591.0	11629.0	27455.0	38389.0
Betaproteobacteria	126394.0	124486.0	94641.0	99859.0	48257.0	112326.0	131630.0	109006.0	154683.0	42556.0	88146.0	133983.0
Fibrobacteria	198126.0	312100.0	144925.0	147939.0	90053.0	215068.0	215258.0	130054.0	219157.0	2141.0	108628.0	180734.0
Saccharomycetes	215608.0	220068.0	145223.0	261438.0	133511.0	166717.0	200005.0	148044.0	229429.0	174469.0	97094.0	218070.0
Mamiellophyceae	27407.0	20909.0	76830.0	11900.0	359886.0	462299.0	582724.0	27139.0	28905.0	10138.0	69696.0	964817.0
Nitrososphaeria		3474.0	19918.0	312378.0	216778.0			127980.0	1896337.0	23226.0	7411.0	183541.0
Limnochordia	3138.0	992194.0	554053.0	2146.0	1.0	2591.0	2081.0	380894.0	2785.0	611252.0	508490.0	574118.0
Methanopyri	939426.0	50026.0	61.0	88.0	65.0	127385.0	3053752.0	39.0	183.0	65.0	37642.0	59.0
Bacilli	453965.0	493630.0	366940.0	361397.0	333551.0	449618.0	393887.0	224897.0	488096.0	272142.0	271325.0	340684.0
Chlorarachniophyceae	595150.0	758650.0	640000.0	608516.0	93.0	19.0	18.0	554975.0	609482.0	563847.0	458654.0	41.0
Thermoprotei	891.0	258103.0	208886.0	374.0	509.0	4364855.0	780.0	193.0	627.0	133868.0	290692.0	273.0
Hydrogenophilalia	71.0	49.0	66.0	52.0	32.0	71.0	85.0	62.0	5824934.0	38.0	58.0	82.0
Gammaproteobacteria	814317.0	784535.0	640420.0	686829.0	472903.0	640663.0	711313.0	549417.0	832603.0	651331.0	529969.0	811386.0
Thermoleophilia	2591844.0	1114.0	2181.0	2271172.0	852918.0	3026.0	3669034.0	1276.0	3640.0	1687.0	1666.0	1713.0
