## Supplementary material for "Metagenome-assembled genomes of phytoplankton communities across the Arctic Circle": Suppl. Data 2: class.fraction_total_reads.tab

	NP3	P2	P5	NP5	P6	NP1	NP2	P3b	NP4	P1	P4	P3a
Spartobacteria	1e-05	1e-05	1e-05	1e-05	1e-05	2.9999999999999997e-05	1e-05	1e-05	2e-05	1e-05	1e-05	1e-05
Coprothermobacteria	2e-05	1e-05	1e-05	1e-05	2e-05	2e-05	2e-05	1e-05	2e-05	1e-05	1e-05	1e-05
Caldisericia	4e-05	2e-05	2e-05	2.9999999999999997e-05	2.9999999999999997e-05	4e-05	2.9999999999999997e-05	2e-05	2.9999999999999997e-05	2.9999999999999997e-05	2e-05	2e-05
Chrysiogenetes	2e-05	2.9999999999999997e-05	2e-05	2.9999999999999997e-05	2e-05	2.9999999999999997e-05	2.9999999999999997e-05	5e-05	2e-05	2.9999999999999997e-05	2.9999999999999997e-05	5e-05
Ellioviricetes	4e-05	2.9999999999999997e-05	2.9999999999999997e-05	4e-05	4e-05	5e-05	4e-05	2.9999999999999997e-05	2.9999999999999997e-05	4e-05	2e-05	2.9999999999999997e-05
Elusimicrobia	5e-05	2.9999999999999997e-05	4e-05	4e-05	4e-05	5.9999999999999995e-05	4e-05	2e-05	4e-05	5e-05	4e-05	2e-05
Oligohymenophorea	5e-05	2.9999999999999997e-05	2.9999999999999997e-05	5.9999999999999995e-05	5e-05	7e-05	5.9999999999999995e-05	2e-05	2.9999999999999997e-05	2.9999999999999997e-05	2.9999999999999997e-05	2e-05
Blastocatellia	4e-05	4e-05	2.9999999999999997e-05	4e-05	4e-05	5e-05	5e-05	4e-05	4e-05	4e-05	2.9999999999999997e-05	4e-05
Endomicrobia	5.9999999999999995e-05	4e-05	2.9999999999999997e-05	5e-05	5e-05	5e-05	5e-05	2.9999999999999997e-05	5e-05	4e-05	2.9999999999999997e-05	4e-05
Monjiviricetes	5e-05	2e-05	2.9999999999999997e-05	5e-05	7e-05	7e-05	5e-05	2e-05	5.9999999999999995e-05	9e-05	4e-05	5.9999999999999995e-05
Calditrichae	5.9999999999999995e-05	5e-05	5.9999999999999995e-05	5.9999999999999995e-05	7e-05	8e-05	5.9999999999999995e-05	4e-05	5e-05	7e-05	5.9999999999999995e-05	4e-05
Candidatus Brocadiae	7e-05	5e-05	4e-05	7e-05	8e-05	0.0001	7e-05	4e-05	5.9999999999999995e-05	5.9999999999999995e-05	4e-05	4e-05
Ktedonobacteria	5.9999999999999995e-05	0.00011	5.9999999999999995e-05	5.9999999999999995e-05	8e-05	7e-05	5.9999999999999995e-05	7e-05	5.9999999999999995e-05	5.9999999999999995e-05	7e-05	7e-05
Zetaproteobacteria	4e-05	5e-05	4e-05	4e-05	0.00015	0.00016999999999999999	5e-05	4e-05	4e-05	0.00011999999999999999	4e-05	5e-05
Caldilineae	0.0001	0.00011999999999999999	9e-05	5.9999999999999995e-05	5e-05	5.9999999999999995e-05	5.9999999999999995e-05	8e-05	5e-05	4e-05	0.0001	8e-05
Lentisphaeria	8e-05	0.00011	7e-05	9e-05	7e-05	0.00011	0.0001	0.00011	9e-05	4e-05	7e-05	0.0001
Tepidiformia	9e-05	0.00015	5.9999999999999995e-05	0.0001	5.9999999999999995e-05	0.0001	0.00011	0.00011999999999999999	9e-05	4e-05	7e-05	0.0001
Milneviricetes										0.0011300000000000001
Fimbriimonadia	5e-05	0.00015	4e-05	0.00011	4e-05	0.00014	0.00014	0.00013000000000000002	0.0001	7e-05	5e-05	0.00011999999999999999
Dictyoglomia	0.00011	7e-05	0.00011	9e-05	0.00025	0.00014	9e-05	5.9999999999999995e-05	0.0001	8e-05	0.00011999999999999999	5.9999999999999995e-05
Dehalococcoidia	0.00011999999999999999	0.0001	8e-05	0.00011999999999999999	0.00014	0.00015	0.00014	0.0001	0.0001	0.0001	8e-05	0.00011
Archaeoglobi	0.00013000000000000002	9e-05	0.0001	0.00011	0.00015	0.00015	0.00011999999999999999	9e-05	0.00011	0.0001	9e-05	0.0001
Chunqiuviricetes							0.00117
Thermomicrobia	0.00011	0.00025	0.0001	0.00014	8e-05	0.00014	0.00014	0.00018	0.00011999999999999999	5.9999999999999995e-05	0.0001	0.00016999999999999999
Kiritimatiellae	0.00014	0.0001	0.00015	0.00013000000000000002	0.00025	0.0002	0.00016	0.00015	0.00014	8e-05	0.0001	0.00015
Ardenticatenia	0.00016	0.00028	0.00013000000000000002	0.00018999999999999998	0.00018999999999999998	0.00018	0.00018999999999999998	0.00022	0.00016999999999999999	0.00011999999999999999	0.00013000000000000002	0.00021
Thermodesulfobacteria	0.00027	0.00011999999999999999	0.00021	0.00018999999999999998	0.00025	0.00027	0.00018999999999999998	0.0001	0.00021	0.00016999999999999999	0.0002	0.00011
Acidithiobacillia	0.0002	0.00023999999999999998	0.0002	0.00021	0.00016	0.00016999999999999999	0.00022999999999999998	0.00027	0.0002	0.00018	0.0002	0.00027
Synergistia	0.0002	0.0002	0.00015	0.00022999999999999998	0.00018999999999999998	0.00026000000000000003	0.00023999999999999998	0.00029	0.00021	0.00015	0.00016	0.00028
Methylacidiphilae	0.00029	0.00054	9e-05	0.0003	0.00013000000000000002	0.0004	0.00029	0.00011	0.0003	0.00021	0.0001	0.00013000000000000002
Chloroflexia	0.0002	0.00045999999999999996	0.0002	0.00023999999999999998	0.00022	0.00025	0.00023999999999999998	0.00032	0.00018999999999999998	0.00016999999999999999	0.00018999999999999998	0.00033
Candidatus Babeliae	0.00033999999999999997	0.00018	0.00022999999999999998	0.00029	0.00036	0.00037	0.00026000000000000003	0.00015	0.00026000000000000003	0.00018	0.00023999999999999998	0.00015
Ignavibacteria	0.00027	0.00043	0.00023999999999999998	0.00027	0.00028	0.00031	0.00022999999999999998	0.00016999999999999999	0.00026000000000000003	0.00022999999999999998	0.0002	0.00016999999999999999
Anaerolineae	0.00011999999999999999	0.00055	0.00013000000000000002	0.00016	0.0009199999999999999	0.00014	0.00013000000000000002	0.00018	0.00011	0.00035	0.00014	0.00018999999999999998
Nitrospira	0.0003	0.0002	0.00021	0.00028	0.00031	0.00035	0.00031	0.00032	0.00027	0.0002	0.00022	0.0003
Thermoplasmata	0.00037	0.0002	0.00022999999999999998	0.00028	0.00037	0.00039	0.00031	0.00021	0.00032	0.00021	0.00022	0.00022999999999999998
Insthoviricetes					0.00256						0.00107
Gloeobacteria	0.00015	0.00016	0.00014	0.0002	0.0007700000000000001	0.00103	0.00016999999999999999	0.00047999999999999996	0.00016	7e-05	0.00016	0.00047999999999999996
Deferribacteres	0.00035	0.0003	0.00031	0.00028	0.00061	0.00042	0.0003	0.00025	0.00028	0.00036	0.00029	0.00027
Acidimicrobiia	0.00037999999999999997	0.00037999999999999997	0.00022999999999999998	0.00037	0.00023999999999999998	0.00042	0.00045	0.00045999999999999996	0.0004	0.00016	0.00027	0.00043
Chthonomonadetes	5e-05	5e-05	4e-05	5.9999999999999995e-05	5e-05	5.9999999999999995e-05	5e-05	7e-05	5e-05	0.00387	5e-05	8e-05
Schizosaccharomycetes	0.00035	0.00035	0.00031	0.00035	0.00062	0.00043	0.00033999999999999997	0.00039	0.00023999999999999998	0.00039	0.00023999999999999998	0.0005200000000000001
Malasseziomycetes	0.00033999999999999997	0.00028	0.00025	0.00043	0.00035	0.00033999999999999997	0.00037999999999999997	0.00054	0.00029	0.00045999999999999996	0.00027	0.00063
Aquificae	0.00045999999999999996	0.00037999999999999997	0.00037999999999999997	0.00036	0.00054	0.0005099999999999999	0.00035	0.00025	0.00039	0.00035	0.00039	0.00027
Saprospiria	0.00028	0.00023999999999999998	0.00022999999999999998	0.0012699999999999999	0.0005200000000000001	0.00031	0.00026000000000000003	0.00033999999999999997	0.0004	0.00056	0.0002	0.00036
Phycisphaerae	0.00043	0.00044	0.00036	0.00044	0.0005099999999999999	0.0005200000000000001	0.0005	0.0005200000000000001	0.00045	0.0002	0.00033999999999999997	0.00047999999999999996
Gemmatimonadetes	0.00045	0.00043	0.00042	0.0005200000000000001	0.00039	0.00053	0.00058	0.00065	0.0005099999999999999	0.00021	0.00043	0.00062
Nitriliruptoria	0.00053	0.00045	0.00031	0.00072	0.00029	0.00056	0.00061	0.00065	0.00055	0.00018	0.00037	0.00061
Chlorobia	0.0005099999999999999	0.0005099999999999999	0.00041	0.00057	0.00066	0.00058	0.0005099999999999999	0.0005	0.00047999999999999996	0.00055	0.00037999999999999997	0.0005200000000000001
Rubrobacteria	0.0005	0.0005200000000000001	0.00036	0.00061	0.00032	0.0006	0.00065	0.0007599999999999999	0.00059	0.0002	0.00043	0.0006900000000000001
Vicinamibacteria	0.00023999999999999998	0.00033999999999999997	0.00056	0.00023999999999999998	0.00074	0.00027	0.00026000000000000003	0.00134	0.00022999999999999998	0.00022	0.00047999999999999996	0.0015
Thermococci	0.00054	0.00057	0.00042	0.00054	0.0007	0.0006900000000000001	0.00054	0.0005099999999999999	0.00049	0.00055	0.0004	0.00056
Acidobacteriia	0.00049	0.00058	0.00044	0.00056	0.00072	0.00065	0.0006	0.00065	0.0005	0.00039	0.00042	0.00062
Erysipelotrichia	0.00059	0.00056	0.0005	0.0005200000000000001	0.00125	0.0006799999999999999	0.00047000000000000004	0.00031	0.0005099999999999999	0.00049	0.0005099999999999999	0.00033
Chlamydiia	0.00058	0.00072	0.00047999999999999996	0.00057	0.0009199999999999999	0.00065	0.00047000000000000004	0.00039	0.0005	0.0006900000000000001	0.00045999999999999996	0.0004
Methanococci	0.00088	0.0006	0.00058	0.00067	0.00098	0.00103	0.00067	0.00037999999999999997	0.0006799999999999999	0.0005200000000000001	0.00055	0.00044
Verrucomicrobiae	0.0005	0.00045999999999999996	0.00065	0.0005200000000000001	0.0008300000000000001	0.0007	0.00057	0.0012	0.0005099999999999999	0.00044	0.00064	0.00109
Oligoflexia	0.00075	0.00042	0.00059	0.00061	0.0012900000000000001	0.00088	0.00061	0.00041	0.00063	0.00093	0.00057	0.00045999999999999996
Yunchangviricetes	0.00119	0.00072	0.0010199999999999999	0.00164		0.001		0.00117	0.0009400000000000001			0.00128
Methanobacteria	0.0009199999999999999	0.00053	0.0006799999999999999	0.00078	0.00151	0.0011300000000000001	0.0007599999999999999	0.00043	0.00073	0.0008	0.00063	0.0005
Bangiophyceae	0.0006799999999999999	0.00073	0.00066	0.0008699999999999999	0.0008	0.00067	0.0007	0.0012900000000000001	0.00066	0.00064	0.00062	0.00134
Negativicutes	0.0009199999999999999	0.00079	0.00075	0.0008900000000000001	0.00137	0.00108	0.0008900000000000001	0.00075	0.00081	0.00084	0.00072	0.00079
Thermotogae	0.0011099999999999999	0.00056	0.00078	0.00095	0.0015199999999999999	0.00145	0.0010199999999999999	0.00054	0.00093	0.0006900000000000001	0.00082	0.0006
Tissierellia	0.00125	0.0006	0.0008300000000000001	0.0010199999999999999	0.00157	0.00149	0.00108	0.0005099999999999999	0.001	0.0008300000000000001	0.0008699999999999999	0.0006
Coriobacteriia	0.00099	0.00109	0.0007599999999999999	0.00116	0.00084	0.00112	0.00122	0.0014	0.00108	0.00047999999999999996	0.0008699999999999999	0.0013
Opitutae	0.0007700000000000001	0.00278	0.00117	0.00091	0.00198	0.00103	0.0009699999999999999	0.0013800000000000002	0.0008699999999999999	0.0006	0.00114	0.00133
Methanomicrobia	0.00147	0.0011099999999999999	0.00116	0.00145	0.00213	0.0018100000000000002	0.00141	0.00126	0.0012699999999999999	0.00121	0.00108	0.0013599999999999999
Tremellomycetes	0.00141	0.00234	0.00173	0.00168	0.00218	0.00151	0.00141	0.00237	0.00117	0.00179	0.00123	0.00283
Dothideomycetes	0.00155	0.00251	0.00156	0.00225	0.00203	0.0016300000000000002	0.0016300000000000002	0.00249	0.0014	0.0019100000000000002	0.0014	0.00262
Deinococci	0.0019199999999999998	0.00313	0.0016699999999999998	0.00245	0.0016699999999999998	0.00228	0.00246	0.0034	0.0021100000000000003	0.00121	0.00183	0.0036
Planctomycetia	0.0024100000000000002	0.00256	0.00161	0.00246	0.0019	0.00352	0.00318	0.0029	0.00252	0.00164	0.00168	0.0027300000000000002
Chitinophagia	0.00218	0.0029100000000000003	0.00231	0.00197	0.0034100000000000003	0.0025800000000000003	0.00216	0.00235	0.00196	0.00302	0.0019399999999999999	0.00236
Eurotiomycetes	0.00297	0.0018	0.0018	0.0039299999999999995	0.00294	0.00243	0.00229	0.0029	0.00231	0.00313	0.00137	0.00318
Spirochaetia	0.00313	0.00196	0.00234	0.0027199999999999998	0.00564	0.00381	0.00271	0.00168	0.00251	0.00231	0.00228	0.0019
Fusobacteriia	0.0034200000000000003	0.0021899999999999997	0.00252	0.00282	0.00466	0.0041	0.0028399999999999996	0.00133	0.00265	0.00244	0.00249	0.0016
Bacillariophyceae	0.0014	0.00371	0.00161	0.00199	0.00687	0.00117	0.00115	0.00214	0.00103	0.00877	0.00122	0.00245
Sphingobacteriia	0.0028	0.0031899999999999997	0.0047799999999999995	0.00302	0.005220000000000001	0.00361	0.0023899999999999998	0.003	0.00256	0.00447	0.00402	0.0031100000000000004
Bacteroidia	0.00365	0.0033299999999999996	0.00398	0.0039	0.006679999999999999	0.00462	0.00343	0.00295	0.00316	0.004229999999999999	0.00345	0.00313
Eumycetozoa	0.00389	0.0038200000000000005	0.00255	0.00505	0.0059700000000000005	0.0038799999999999998	0.00365	0.004229999999999999	0.0033	0.0044399999999999995	0.00213	0.004379999999999999
Ustilaginomycetes	0.00365	0.007809999999999999	0.0030800000000000003	0.00484	0.00359	0.0035600000000000002	0.0038399999999999997	0.00513	0.00346	0.0034100000000000003	0.00256	0.00541
Cryptophyceae	0.01721	0.00831	0.0026899999999999997	0.0009599999999999999	0.004520000000000001	0.00057	0.00907	0.00404	0.00053	0.00164	0.00322	0.00398
Halobacteria	0.00456	0.008459999999999999	0.00425	0.005520000000000001	0.0040100000000000005	0.0050799999999999994	0.00561	0.00673	0.00506	0.0027199999999999998	0.00419	0.0064
Cytophagia	0.00464	0.00487	0.005679999999999999	0.00521	0.0071	0.00536	0.00426	0.0051	0.00427	0.00629	0.005	0.00513
Mollicutes	0.00614	0.00539	0.00487	0.00521	0.01103	0.007379999999999999	0.0049700000000000005	0.00292	0.00481	0.00486	0.00492	0.0033299999999999996
Fibrobacteria	0.0053	0.0115	0.00441	0.00539	0.00447	0.0075	0.00688	0.00643	0.00543	0.00016	0.0039700000000000004	0.00647
Epsilonproteobacteria	0.00853	0.0048	0.0071	0.00701	0.01094	0.01001	0.0067	0.00418	0.00677	0.006490000000000001	0.00732	0.00472
Leotiomycetes	0.00554	0.01371	0.00629	0.0083	0.00576	0.0059	0.006809999999999999	0.00757	0.00498	0.0066099999999999996	0.00476	0.00898
Nitrososphaeria	0.0005	0.00081	0.00106	0.0118	0.01135	0.00054	0.00049	0.00688	0.04693	0.00187	0.00063	0.0071200000000000005
Coscinodiscophyceae	0.00161	0.008	0.00307	0.0031899999999999997	0.03655	0.00137	0.00137	0.0051	0.00134	0.027719999999999998	0.0028	0.00526
Conoidasida	0.0069299999999999995	0.00952	0.00899	0.00907	0.01201	0.007379999999999999	0.00732	0.0131	0.00596	0.008409999999999999	0.00763	0.01489
Methanopyri	0.02485	0.00186	2.9999999999999997e-05	2.9999999999999997e-05	4e-05	0.00443	0.09566000000000001	5e-05	2.9999999999999997e-05	2.9999999999999997e-05	0.00139	5e-05
Limnochordia	0.00016	0.03644	0.01674	0.00018	5.9999999999999995e-05	0.00018999999999999998	0.00016999999999999999	0.0188	0.00016	0.02323	0.01845	0.02046
Hydrogenophilalia	2e-05	2e-05	2.9999999999999997e-05	2e-05	2.9999999999999997e-05	2.9999999999999997e-05	2.9999999999999997e-05	2.9999999999999997e-05	0.14288	2.9999999999999997e-05	2e-05	2.9999999999999997e-05
Deltaproteobacteria	0.01227	0.01351	0.00889	0.01454	0.00954	0.014480000000000002	0.015269999999999999	0.01619	0.01316	0.00671	0.009640000000000001	0.015059999999999999
Chlorarachniophyceae	0.01595	0.02829	0.01941	0.02188	0.0008699999999999999	0.00011	8e-05	0.02742	0.01505	0.02166	0.01676	0.0002
Thermoprotei	0.00141	0.01054	0.00734	0.00128	0.0019399999999999999	0.15219000000000002	0.00125	0.00101	0.0011099999999999999	0.00609	0.0115	0.0011099999999999999
Clostridia	0.021480000000000003	0.01554	0.01669	0.01952	0.027339999999999996	0.025869999999999997	0.01891	0.01286	0.01731	0.017	0.01621	0.014209999999999999
Thermoleophilia	0.06877	0.00023999999999999998	0.00022999999999999998	0.08131000000000001	0.04199	0.00044	0.1153	0.00049	0.00043	0.00014	0.00029	0.00045
Aconoidasida	0.02162	0.02622	0.02669	0.02585	0.0351	0.02371	0.02128	0.03085	0.01722	0.02451	0.022580000000000003	0.03507
Saccharomycetes	0.02798	0.03637	0.0229	0.041339999999999995	0.039330000000000004	0.029339999999999998	0.028689999999999997	0.03413	0.024659999999999998	0.03746	0.01813	0.03596
Sordariomycetes	0.03399	0.0375	0.036739999999999995	0.05072	0.04427	0.03458	0.03512	0.05836	0.030330000000000003	0.04545	0.0318	0.05674
Bacilli	0.044860000000000004	0.04616	0.03946	0.04301	0.0686	0.0563	0.04173	0.03495	0.03903	0.04295	0.03653	0.03814
Betaproteobacteria	0.0428	0.05296	0.03603	0.048	0.03762	0.04955	0.05123	0.06283	0.04473	0.03085	0.03745	0.05869
Mamiellophyceae	0.03053	0.02392	0.11227000000000001	0.01523	0.05356	0.03171	0.03753	0.05385	0.02477	0.01741	0.13785	0.08287
Flavobacteriia	0.032310000000000005	0.085	0.13377999999999998	0.04074	0.12942	0.04322	0.02401	0.0772	0.0301	0.17271	0.10372999999999999	0.07923
Alphaproteobacteria	0.14201	0.08786000000000001	0.18950999999999998	0.11097	0.08967	0.12859	0.11250999999999999	0.11241	0.13489	0.0768	0.19837	0.10704000000000001
Actinobacteria	0.11717000000000001	0.14924	0.08803	0.13679000000000002	0.08192	0.13635	0.14892	0.19204000000000002	0.13134	0.0526	0.09866	0.17751
Gammaproteobacteria	0.24356	0.20904	0.14618	0.22357	0.14535	0.1513	0.14287	0.144	0.19548	0.29244000000000003	0.14970999999999998	0.14728
