## Supplementary material for "Metagenome-assembled genomes of phytoplankton communities across the Arctic Circle": Suppl. Data 2: class.kraken_assigned_reads.tab

	NP3	P2	P5	NP5	P6	NP1	NP2	P3b	NP4	P1	P4	P3a
Yunchangviricetes	3	1	1	2	2	3	7	1.0	2	8	1.0	1
Chunqiuviricetes	8	10	4	5	21	5	5		8	5		1
Milneviricetes	33	5	21	15	8	9	10	6.0	61	2	26.0	18
Insthoviricetes	79	12	42	61	32	67	64	42.0	100	29	35.0	65
Spartobacteria	565	244	281	305	237	754	440	138.0	682	227	192.0	155
Coprothermobacteria	594	167	398	312	363	512	478	163.0	509	207	261.0	269
Chrysiogenetes	775	571	665	687	413	718	709	765.0	733	596	584.0	1142
Hydrogenophilalia	869	620	818	629	513	856	921	637.0	851	667	605.0	880
Chthonomonadetes	743	898	543	631	508	681	682	788.0	970	766	450.0	1225
Elusimicrobia	1146	801	800	725	533	1072	768	405.0	887	587	636.0	667
Caldisericia	1422	465	774	779	707	1103	929	308.0	1171	671	671.0	531
Monjiviricetes	1226	621	881	879	1436	1120	805	465.0	895	747	784.0	651
Methanopyri	1078	833	963	850	745	945	979	1011.0	931	611	852.0	1478
Endomicrobia	1657	562	947	1200	755	1186	1144	390.0	1473	851	769.0	616
Ellioviricetes	1483	697	909	1031	896	1513	1161	551.0	1274	966	665.0	911
Blastocatellia	1445	1119	939	1167	788	1321	1468	811.0	1621	921	768.0	1059
Oligohymenophorea	2025	742	954	1686	1098	1940	1932	306.0	1281	670	711.0	559
Candidatus Babeliae	2406	588	1425	1432	1301	2017	1413	467.0	1826	1032	1430.0	764
Caldilineae	1844	1159	1107	1476	962	1740	1812	1274.0	1968	1005	944.0	1673
Kiritimatiellae	2018	1422	969	1529	696	2015	2173	1117.0	2142	900	824.0	1428
Zetaproteobacteria	1690	1470	1412	1116	1587	2631	1492	887.0	1665	1973	975.0	1277
Fimbriimonadia	1829	2481	1449	1739	883	2151	2204	1437.0	2172	923	1307.0	1866
Calditrichae	2330	1371	2090	1744	1426	2233	1945	865.0	2156	1845	1577.0	1138
Candidatus Brocadiae	2626	1380	1367	1908	1723	2945	2147	836.0	2354	1452	1056.0	1228
Ktedonobacteria	2205	1827	1813	1535	1514	1926	1950	1359.0	2220	1465	1751.0	1876
Fibrobacteria	2432	1573	1366	3197	1149	2435	4580	1022.0	2341	2185	1085.0	1574
Lentisphaeria	2602	2560	1891	2130	1344	2657	2752	1828.0	2977	836	1480.0	2407
Limnochordia	2892	1539	1697	2914	1147	2836	3188	2258.0	3610	810	1614.0	2724
Tepidiformia	3238	3741	2040	2875	1274	2939	3531	2391.0	3713	961	1882.0	2717
Dehalococcoidia	4106	2419	2423	3000	2658	3959	3784	1727.0	3678	2544	2092.0	2746
Dictyoglomia	4293	1835	3720	2640	4996	3932	2857	1222.0	3962	2064	3358.0	1775
Archaeoglobi	4797	2415	3418	3172	3079	4312	3677	1856.0	4443	2528	2489.0	2840
Thermomicrobia	4337	6871	3156	3787	1589	4020	4517	3756.0	4784	1685	2874.0	4824
Gloeobacteria	4380	4299	2995	4221	8873	4199	4634	3890.0	5447	1796	2792.0	5105
Methylacidiphilae	6015	8049	2982	4796	2673	6158	4594	2245.0	6499	3305	2634.0	3575
Acidithiobacillia	5298	4236	4665	3914	3262	4977	5031	3650.0	5316	4756	3802.0	5023
Ignavibacteria	7520	9192	4769	4762	3796	6416	4779	1805.0	7150	4073	3934.0	2659
Ardenticatenia	6209	7551	4480	5274	3961	5152	6159	4508.0	6862	3105	3474.0	5936
Synergistia	7115	4914	4666	5961	3595	6987	6881	4392.0	7897	3669	4149.0	5715
Thermodesulfobacteria	9891	3274	6752	5282	5038	7555	5834	1923.0	8221	4290	5465.0	3083
Chloroflexia	7419	6732	6103	6453	4205	7030	7493	5767.0	7575	4239	4623.0	8069
Chlorarachniophyceae	8688	12993	4563	5109	17664	3108	2527	3936.0	4197	6854	4660.0	5609
Anaerolineae	4369	14882	4453	4565	18669	4056	4172	3728.0	4400	9277	3946.0	5324
Thermoplasmata	12476	4906	6683	7067	6879	10078	9005	4038.0	11762	4590	5391.0	5883
Nitrospira	11221	5386	7052	7861	6271	10039	9856	6416.0	10912	5306	6121.0	8515
Thermoleophilia	11060	5451	5473	8836	3457	9745	12623	8806.0	13738	2058	6400.0	11035
Malasseziomycetes	10900	6197	7557	10194	5993	8468	10326	9614.0	10315	10123	6638.0	15517
Deferribacteres	13201	7221	10293	7883	12364	12027	9588	5117.0	11501	7809	7838.0	7468
Saprospiria	10356	6394	7417	19165	10535	8811	8284	6805.0	16089	8912	5282.0	9928
Schizosaccharomycetes	12086	8619	9626	9054	11739	11696	10055	7438.0	9209	9385	6246.0	13768
Acidimicrobiia	14493	10439	7698	10285	4816	12119	14300	9336.0	16453	4183	7321.0	12083
Aquificae	17276	10379	12471	9958	11009	14773	11172	5010.0	15736	9071	10634.0	7422
Phycisphaerae	15400	11457	10252	11801	6785	14287	15385	10106.0	17644	4987	8990.0	13075
Erysipelotrichia	17505	13893	12067	11602	19236	15808	11992	5122.0	15713	9610	9556.0	7511
Gemmatimonadetes	16828	11632	12203	14345	6443	15271	18220	13134.0	20457	5516	10482.0	17369
Nitriliruptoria	20034	12140	10424	19980	5817	16177	19311	13241.0	22390	4597	10076.0	17184
Vicinamibacteria	9010	9172	18560	6760	15167	7931	8445	27210.0	9460	5792	13208.0	42232
Chlorobia	19256	13791	13560	15823	13476	16903	16231	10194.0	19441	14379	10326.0	14502
Rubrobacteria	18721	14000	11878	16883	6593	17132	20461	15370.0	23802	5249	11703.0	19253
Chlamydiia	21293	15718	15505	15562	16014	18568	14484	7476.0	19835	17277	12323.0	10771
Thermococci	20536	15422	14106	15229	14243	20111	17195	10318.0	20094	14426	10985.0	15739
Acidobacteriia	18561	15837	14746	15632	14746	18847	19164	13340.0	20224	10176	11680.0	17373
Nitrososphaeria	19084	18648	15290	18475	14615	15784	15521	12205.0	17313	25997	9951.0	17050
Verrucomicrobiae	18759	12490	15916	14605	11197	20256	18291	20751.0	20621	11550	14037.0	25653
Methanococci	31642	15889	18856	18016	19570	29107	20777	7599.0	25881	13351	14904.0	12274
Oligoflexia	28506	11310	19720	17001	26348	25346	19384	8334.0	25723	24451	15675.0	12933
Bangiophyceae	23412	17536	20578	21844	14827	17719	20435	24028.0	24626	15021	16142.0	34620
Methanobacteria	33548	14018	21650	21149	30248	31810	23490	8517.0	28411	20383	16984.0	13543
Thermotogae	34413	12614	21863	21764	27278	35303	26339	8777.0	29918	16091	18613.0	13620
Tissierellia	37519	13979	22764	22928	28206	35259	27946	8524.0	31022	18397	18640.0	14017
Negativicutes	33838	21132	24172	24164	27246	30362	27376	14697.0	31816	21704	19387.0	21588
Coriobacteriia	34847	28095	23719	30088	16545	30230	35940	26456.0	40479	12021	22234.0	33985
Tremellomycetes	35700	36735	36134	31082	27841	29082	29818	29713.0	31886	30473	22094.0	49128
Opitutae	28896	75325	38650	25448	40088	29512	30740	28023.0	35021	15645	31437.0	37296
Thermoprotei	52381	29409	34947	35491	39074	47955	39232	20427.0	44712	26612	27183.0	30981
Methanomicrobia	55344	30151	38473	40452	43445	52243	44825	25588.0	51296	31906	29647.0	38229
Cryptophyceae	22517	138554	61705	18298	68203	12455	10799	54029.0	14977	31621	61461.0	73901
Dothideomycetes	56868	66035	50701	61145	40354	45939	50480	49386.0	55427	48576	37852.0	71799
Chitinophagia	64913	65176	63482	54765	58363	58416	49855	33982.0	57627	78796	42621.0	49423
Deinococci	72486	85112	55250	68540	32848	66002	78320	69031.0	85895	31799	50461.0	101234
Planctomycetia	88244	67953	52595	67510	36311	98242	97779	57995.0	99959	41422	45822.0	75466
Eurotiomycetes	104834	44885	57123	101955	55963	65934	68238	55506.0	87958	76358	36188.0	84185
Bacillariophyceae	50930	99248	51993	54612	136911	33113	35565	42417.0	41009	225451	32930.0	67252
Spirochaetia	113426	51307	74816	72758	112662	106342	82485	32612.0	96807	58918	60433.0	51304
Fusobacteriia	124779	57467	80853	74625	92270	114757	86854	25717.0	102996	62651	65068.0	42920
Sphingobacteriia	99607	79466	140946	78531	98449	98691	72345	55667.0	96910	107000	99676.0	80603
Bacteroidia	132477	85184	121787	103741	129743	128942	105588	55314.0	122681	104959	88126.0	81693
Ustilaginomycetes	121465	175112	92660	117032	65277	91621	107928	92369.0	123705	78673	63979.0	135122
Eumycetozoa	142513	99709	82339	136095	118372	108952	112475	83219.0	129786	113518	57131.0	119245
Mollicutes	212813	138665	148706	132290	211091	194431	143914	54662.0	178066	119868	124399.0	86271
Cytophagia	174274	131287	185247	144685	143451	154161	135108	102722.0	172671	163270	135937.0	143139
Halobacteria	171780	226934	140108	153807	81490	146904	178498	136389.0	205229	71153	115190.0	179525
Coscinodiscophyceae	57470	211609	97575	86322	717795	38154	41886	99164.0	52450	702926	74455.0	141809
Epsilonproteobacteria	310042	124957	226594	188126	217336	276003	201966	81059.0	262519	166373	192453.0	127182
Leotiomycetes	207621	369499	207083	230558	116431	169637	215393	152914.0	201324	172494	130448.0	250849
Conoidasida	214613	207492	259074	204508	204025	178938	193162	222646.0	202277	181145	184202.0	352460
Deltaproteobacteria	461172	365568	292776	404626	193336	416792	483715	327149.0	531856	175579	264103.0	420875
Clostridia	766906	396845	524031	513615	533954	706974	565116	241155.0	655622	427880	416446.0	374790
Aconoidasida	732983	617002	826604	644861	652602	626853	612242	571220.0	627956	583966	584683.0	900452
Saccharomycetes	843444	771799	614983	897714	668618	683937	716149	547555.0	776185	812412	404210.0	795709
Bacilli	1243875	765171	943319	844603	1065511	1182655	938668	487543.0	1103293	859478	738438.0	734515
Sordariomycetes	1188347	927571	1160720	1305018	831982	929530	1036793	1119001.0	1137415	1085928	838725.0	1496976
Betaproteobacteria	1493744	1319978	1101671	1246009	719042	1324404	1504110	1171708.0	1669108	770278	946986.0	1520642
Mamiellophyceae	1128095	631431	3650868	415221	732541	457177	615574	1070616.0	981138	448618	3740921.0	1371362
Flavobacteriia	1191264	2261883	4333789	1110644	2593288	1222836	744943	1531755.0	1190399	4479200	2789914.0	2179765
Actinobacteria	4390728	4032113	2895944	3795828	1658885	3915320	4704103	3872284.0	5294767	1372394	2698387.0	4951970
Alphaproteobacteria	5271100	2335480	6256523	3054136	1786491	3655727	3492194	2249836.0	5399575	2005643	5445216.0	2965102
Gammaproteobacteria	8404772	4916663	4213407	5581814	2491448	3746371	3850891	2385793.0	7138004	7053620	3608509.0	3340564
