## Supplementary material for "Metagenome-assembled genomes of phytoplankton communities across the Arctic Circle": Suppl. Data 2: class.new_est_reads.tab

	NP3	P2	P5	NP5	P6	NP1	NP2	P3b	NP4	P1	P4	P3a
Spartobacteria	567	246	282	305	238	759	441	138.0	686	227	192.0	155
Coprothermobacteria	687	195	460	366	401	593	571	200.0	614	229	313.0	326
Caldisericia	1422	465	774	779	707	1103	929	308.0	1171	671	671.0	531
Chrysiogenetes	935	701	802	843	470	868	891	995.0	932	681	737.0	1460
Ellioviricetes	1483	697	909	1031	896	1513	1161	551.0	1274	966	665.0	911
Blastocatellia	1469	1125	944	1181	791	1347	1498	815.0	1636	924	772.0	1063
Oligohymenophorea	2025	742	954	1686	1098	1940	1932	306.0	1281	670	711.0	559
Elusimicrobia	1866	801	1459	1214	887	1865	1284	405.0	1617	1325	1222.0	667
Endomicrobia	2236	1048	1060	1530	1075	1561	1440	573.0	1924	932	881.0	987
Monjiviricetes	1914	621	881	1318	1436	2171	1725	465.0	2405	2394	1163.0	1777
Calditrichae	2332	1372	2092	1745	1426	2235	1947	866.0	2158	1846	1578.0	1139
Candidatus Brocadiae	2626	1380	1367	1908	1723	2945	2147	836.0	2354	1452	1056.0	1228
Zetaproteobacteria	1697	1477	1418	1121	2976	5034	1499	891.0	1673	3236	980.0	1283
Ktedonobacteria	2237	3028	1966	1591	1586	1957	1984	1484.0	2272	1529	1966.0	2063
Caldilineae	3962	3218	3154	1623	1086	1816	1899	1592.0	2095	1125	2859.0	2127
Milneviricetes	33	5	21	15	8	9	10	6.0	61	29850	26.0	18
Lentisphaeria	3045	3038	2210	2527	1497	3113	3334	2280.0	3641	934	1798.0	2957
Tepidiformia	3245	4077	2064	2890	1282	2946	3541	2422.0	3726	967	1914.0	2755
Fimbriimonadia	1829	4062	1449	3138	883	4067	4324	2691.0	4252	1823	1307.0	3498
Dictyoglomia	4297	1838	3724	2643	4999	3935	2860	1223.0	3966	2065	3362.0	1777
Dehalococcoidia	4476	2675	2640	3317	2795	4394	4341	1961.0	4189	2659	2322.0	3042
Archaeoglobi	4836	2417	3431	3187	3086	4330	3694	1860.0	4495	2532	2500.0	2846
Chunqiuviricetes	8	10	4	5	21	5	37238		8	5		1
Thermomicrobia	4337	6871	3156	3787	1589	4020	4517	3756.0	4784	1685	2874.0	4824
Kiritimatiellae	5301	2816	4999	3701	5143	5711	5141	3126.0	5798	2186	2848.0	4111
Ardenticatenia	6212	7555	4482	5277	3962	5154	6163	4511.0	6867	3106	3476.0	5940
Thermodesulfobacteria	10100	3339	6871	5396	5092	7711	5972	1969.0	8453	4348	5595.0	3152
Acidithiobacillia	7566	6487	6675	5810	3298	5044	7487	5555.0	7991	4791	5543.0	7580
Synergistia	7730	5320	5043	6484	3792	7543	7563	5996.0	8732	3865	4553.0	7944
Anaerolineae	4369	14882	4453	4565	18669	4056	4172	3728.0	4400	9277	3946.0	5324
Insthoviricetes	79	12	42	61	52292	67	64	42.0	100	29	29460.0	65
Chloroflexia	7569	12583	6793	6796	4455	7188	7686	6570.0	7824	4480	5386.0	9327
Methylacidiphilae	11037	14784	2983	8488	2673	11638	9276	2246.0	12078	5415	2635.0	3577
Candidatus Babeliae	13026	4963	7796	8122	7412	10741	8282	2983.0	10600	4873	6644.0	4131
Ignavibacteria	10244	11592	7988	7456	5807	9036	7264	3520.0	10566	6121	5567.0	4798
Nitrospira	11279	5425	7088	7903	6293	10093	9931	6468.0	10988	5331	6158.0	8579
Thermoplasmata	14115	5521	7783	7943	7558	11363	10034	4382.0	13096	5435	6163.0	6422
Gloeobacteria	5649	4316	4734	5677	15767	29906	5469	9785.0	6693	1800	4555.0	13417
Deferribacteres	13291	8188	10362	7940	12426	12108	9668	5166.0	11603	9370	7905.0	7534
Chthonomonadetes	1861	1415	1249	1564	1015	1718	1595	1489.0	2060	102017	1253.0	2172
Acidimicrobiia	14531	10460	7712	10311	4824	12149	14342	9358.0	16505	4190	7337.0	12111
Schizosaccharomycetes	13072	9426	10130	9769	12655	12468	10758	7980.0	9845	10225	6579.0	14761
Malasseziomycetes	12816	7557	8447	11975	7069	9812	12008	11079.0	11968	12050	7461.0	17803
Aquificae	17453	10451	12597	10066	11068	14928	11302	5066.0	15932	9139	10766.0	7501
Saprospiria	10467	6490	7586	35747	10674	8899	8362	6956.0	16306	14780	5400.0	10115
Phycisphaerae	16093	11873	11945	12271	10350	15005	15857	10508.0	18262	5217	9457.0	13672
Gemmatimonadetes	17004	11746	14003	14509	7943	15432	18439	13297.0	20725	5546	11812.0	17567
Nitriliruptoria	20110	12178	10451	20053	5830	16238	19394	13285.0	22493	4610	10106.0	17242
Vicinamibacteria	9018	9181	18577	6766	15176	7938	8454	27246.0	9471	5795	13223.0	42284
Chlorobia	19310	13826	13604	15857	13501	16958	16281	10241.0	19500	14417	10369.0	14566
Rubrobacteria	18864	14088	11935	17007	6621	17258	20638	15477.0	24016	5272	11773.0	19390
Thermococci	20536	15422	14106	15229	14243	20111	17195	10318.0	20094	14426	10985.0	15739
Acidobacteriia	18563	15839	14748	15634	14747	18849	19167	13343.0	20228	10176	11682.0	17376
Erysipelotrichia	22489	15338	16548	14650	25493	19723	15095	6232.0	20738	12952	14079.0	9244
Chlamydiia	21873	19692	15969	15900	18732	18977	14936	7905.0	20354	18275	12674.0	11287
Verrucomicrobiae	18816	12555	21469	14643	16921	20334	18350	24405.0	20710	11568	17716.0	30619
Oligoflexia	28542	11323	19744	17023	26370	25378	19412	8346.0	25763	24470	15698.0	12951
Methanococci	33163	16330	19282	18672	20022	29978	21445	7759.0	27604	13815	15275.0	12525
Yunchangviricetes	45189	19622	33858	45861	2	28878	7	23880.0	38498	8	1.0	36083
Methanobacteria	34705	14428	22455	21897	30872	32789	24315	8804.0	29645	20946	17551.0	13992
Bangiophyceae	25878	19832	21907	24421	16320	19388	22487	26203.0	27112	16738	17112.0	37711
Negativicutes	34857	21658	24762	24964	27932	31249	28403	15229.0	33100	22149	19989.0	22329
Thermotogae	42073	15255	25843	26578	30991	42030	32566	10935.0	37911	18290	22606.0	16837
Tissierellia	47367	16436	27604	28595	31959	43305	34600	10412.0	40685	21836	23929.0	17039
Coriobacteriia	37478	29848	25196	32508	17221	32463	39092	28529.0	44169	12692	23945.0	36581
Opitutae	29159	75930	38873	25561	40433	29922	30942	28137.0	35439	15722	31614.0	37456
Methanomicrobia	55813	30270	38611	40686	43536	52497	45055	25681.0	51840	31952	29777.0	38371
Tremellomycetes	53180	63920	57342	47184	44411	43914	45160	48342.0	47888	47161	33989.0	79659
Dothideomycetes	58526	68341	51902	63212	41382	47161	51914	50697.0	57055	50377	38754.0	73808
Deinococci	72685	85427	55407	68752	34079	66188	78576	69301.0	86196	31865	50647.0	101575
Chitinophagia	82493	79399	76788	55145	69612	74670	68977	47983.0	79971	79445	53734.0	66534
Planctomycetia	91121	69840	53540	68875	38848	102031	101555	59012.0	102952	43213	46558.0	77062
Bacillariophyceae	52909	101104	53345	55907	140205	34028	36589	43670.0	42153	230932	33746.0	69115
Eurotiomycetes	112542	49089	59861	110258	59983	70405	73175	59074.0	94219	82413	37865.0	89536
Spirochaetia	118335	53472	77853	76286	114933	110386	86440	34215.0	102235	60835	63107.0	53549
Fusobacteriia	129290	59615	83799	79163	95002	118990	90539	27094.0	107914	64213	68779.0	45109
Sphingobacteriia	106058	87018	158654	84710	106431	104711	76267	61171.0	104181	117760	111238.0	87652
Bacteroidia	138066	90775	132106	109216	136324	133997	109532	60170.0	128918	111325	95375.0	88134
Eumycetozoa	147317	104133	84730	141603	121715	112355	116513	86151.0	134635	116942	58745.0	123394
Ustilaginomycetes	138116	212864	102142	135835	73177	103302	122695	104621.0	140943	89890	70665.0	152497
Cryptophyceae	651423	226687	89283	26981	92256	16415	289472	82270.0	21568	43250	88916.0	112290
Cytophagia	175652	132738	188652	146039	144734	155313	135993	103953.0	174247	165601	138282.0	144656
Halobacteria	172505	230627	140969	154786	81865	147436	179280	137164.0	206329	71545	115761.0	180473
Mollicutes	232487	146893	161820	146223	224913	213895	158553	59438.0	195922	128039	135973.0	93967
Fibrobacteria	200558	313673	146291	151136	91202	217503	219838	131076.0	221498	4326	109713.0	182308
Coscinodiscophyceae	61023	218079	101775	89483	745401	39827	43802	104008.0	54775	730272	77527.0	148245
Leotiomycetes	209545	373814	208755	232698	117446	171070	217317	154310.0	203085	174135	131508.0	253176
Epsilonproteobacteria	322706	130873	235762	196466	223061	290328	213851	85264.0	276114	171016	202435.0	133064
Nitrososphaeria	19084	22122	35208	330853	231393	15784	15521	140185.0	1913650	49223	17362.0	200591
Conoidasida	262298	259734	298535	254243	245006	213870	233663	267107.0	242974	221533	210833.0	419852
Limnochordia	6030	993733	555750	5060	1148	5427	5269	383152.0	6395	612062	510104.0	576842
Methanopyri	940504	50859	1024	938	810	128330	3054731	1050.0	1114	676	38494.0	1537
Deltaproteobacteria	464551	368386	295178	407807	194464	419768	487658	330092.0	536511	176729	266353.0	424455
Chlorarachniophyceae	603838	771643	644563	613625	17757	3127	2545	558911.0	613679	570701	463314.0	5650
Thermoprotei	53272	287512	243833	35865	39583	4412810	40012	20620.0	45339	160480	317875.0	31254
Hydrogenophilalia	940	669	884	681	545	927	1006	699.0	5825785	705	663.0	962
Clostridia	813180	423929	554189	547307	557547	750106	603717	262080.0	705633	447987	448156.0	400607
Aconoidasida	818146	715003	886351	724708	715937	687578	679432	628909.0	702222	645791	624110.0	988699
Thermoleophilia	2602904	6565	7654	2280008	856375	12771	3681657	10082.0	17378	3745	8066.0	12748
Saccharomycetes	1059052	991867	760206	1159152	802129	850654	916154	695599.0	1005614	986881	501304.0	1013779
Sordariomycetes	1286427	1022675	1219896	1422096	902876	1002686	1121582	1189680.0	1236472	1197489	878956.0	1599589
Bacilli	1697840	1258801	1310259	1206000	1399062	1632273	1332555	712440.0	1591389	1131620	1009763.0	1075199
Betaproteobacteria	1620138	1444464	1196312	1345868	767299	1436730	1635740	1280714.0	1823791	812834	1035132.0	1654625
Mamiellophyceae	1155502	652340	3727698	427121	1092427	919476	1198298	1097755.0	1010043	458756	3810617.0	2336179
Flavobacteriia	1222780	2318108	4441901	1142274	2639531	1253179	766550	1573716.0	1227197	4550405	2867500.0	2233611
Actinobacteria	4435134	4070320	2922782	3835429	1670670	3953511	4755213	3914492.0	5355162	1385724	2727319.0	5004300
Alphaproteobacteria	5375233	2396059	6292481	3111546	1828699	3728385	3592857	2291427.0	5499827	2023497	5483576.0	3017466
Gammaproteobacteria	9219089	5701198	4853827	6268643	2964351	4387034	4562204	2935210.0	7970607	7704951	4138478.0	4151950
