## Supplementary material for "Metagenome-assembled genomes of phytoplankton communities across the Arctic Circle": Suppl. Data 2: phylum2domain.csv

station	Archaea	Bacteria	Eukaryota	Viruses
NP2	3686015	23285425	4920850	40205
NP5	630068	21809228	5551961	48292
P3a	503755	20112161	7536308	38856
P5	526714	24253678	8387829	35715
P3b	357829	14784321	5216678	24944
NP1	4855480	25557101	4359366	32643
P6	472971	14617934	5249254	54655
P2	675524	20707480	5868854	20967
NP3	1970020	29729994	6102432	48707
P1	371033	20256498	5686211	33252
P4	571773	19948091	7092716	31315
NP4	2313254	32760669	5657535	42346
