## Supplementary material for "Metagenome-assembled genomes of phytoplankton communities across the Arctic Circle": Suppl. Data 2: phylum.added_reads.tab

	NP2	NP5	P3a	P5	P3b	NP1	P6	P2	NP3	P1	P4	NP4
candidate division Zixibacteria
Ciliophora
Microsporidia
Caldiserica
Candidatus Cloacimonetes
Fibrobacteres
Elusimicrobia	1.0					1.0			1.0			1.0
Calditrichaeota	2.0	1.0	1.0	2.0	1.0	2.0		1.0	2.0	1.0	1.0	2.0
Dictyoglomi	3.0	3.0	2.0	4.0	1.0	3.0	3.0	3.0	4.0	1.0	4.0	4.0
Acidobacteria	17.0	12.0	60.0	21.0	43.0	13.0	11.0	14.0	14.0	6.0	20.0	20.0
Cercozoa	18.0	41.0	41.0	29.0	29.0	19.0	93.0	116.0	57.0	37.0	29.0	32.0
Chlorobi	50.0	34.0	64.0	44.0	47.0	54.0	25.0	35.0	54.0	38.0	43.0	59.0
Coprothermobacterota	93.0	54.0	57.0	62.0	37.0	79.0	38.0	28.0	93.0	22.0	52.0	105.0
Verrucomicrobia	81.0	64.0	86.0	93.0	66.0	80.0	123.0	89.0	72.0	27.0	58.0	104.0
Ignavibacteriae	71.0	75.0	33.0	70.0	24.0	119.0	48.0	137.0	137.0	48.0	62.0	136.0
Balneolaeota	112.0	122.0	81.0	139.0	70.0	134.0	71.0	84.0	137.0	75.0	75.0	182.0
Thermodesulfobacteria	138.0	114.0	69.0	119.0	46.0	153.0	54.0	65.0	209.0	58.0	130.0	232.0
Gemmatimonadetes	219.0	164.0	198.0	114.0	163.0	158.0	41.0	114.0	176.0	30.0	113.0	268.0
Thaumarchaeota	216.0	9.0	7.0	24.0	4.0	42.0	13.0	133.0	1206.0	29.0	75.0	19.0
Chrysiogenetes	182.0	156.0	318.0	137.0	230.0	146.0	57.0	130.0	160.0	85.0	153.0	199.0
Candidatus Gracilibacteria	2.0	2.0	1.0	2.0	887.0	3.0	1.0	1.0	3.0	1518.0	1.0	3.0
Deinococcus-Thermus	256.0	212.0	341.0	157.0	270.0	182.0	59.0	315.0	199.0	66.0	186.0	301.0
Candidatus Saccharibacteria	8.0	93.0	1441.0	45.0	925.0	7.0	31.0	4.0	15.0	2.0	57.0	62.0
Nitrospirae	75.0	42.0	64.0	36.0	52.0	53.0	22.0	39.0	58.0	25.0	37.0	3067.0
Chloroflexi	571.0	329.0	311.0	226.0	246.0	436.0	141.0	270.0	384.0	120.0	240.0	529.0
Lentisphaerae	582.0	397.0	550.0	319.0	452.0	445.0	153.0	478.0	443.0	98.0	318.0	664.0
Crenarchaeota	429.0	374.0	273.0	197.0	193.0	446.0	509.0	300.0	531.0	927.0	150.0	627.0
Aquificae	130.0	2305.0	79.0	126.0	56.0	152.0	2404.0	72.0	177.0	68.0	132.0	196.0
Synergistetes	682.0	523.0	647.0	377.0	506.0	542.0	197.0	406.0	615.0	196.0	404.0	835.0
Chlamydiae	452.0	338.0	516.0	464.0	429.0	401.0	1175.0	2043.0	580.0	998.0	351.0	519.0
Armatimonadetes	913.0	933.0	947.0	706.0	701.0	1036.0	507.0	517.0	1118.0	516.0	803.0	1090.0
Planctomycetes	583.0	549.0	698.0	1745.0	484.0	794.0	3590.0	488.0	773.0	247.0	522.0	741.0
Deferribacteres	2344.0	57.0	66.0	2371.0	49.0	3191.0	62.0	1558.0	3933.0	36.0	2112.0	102.0
Candidatus Bipolaricaulota	2147.0	2175.0	1202.0	1886.0	3.0	2652.0	1665.0	1102.0	3294.0	1729.0	1486.0	2834.0
Kiritimatiellaeota	1680.0	1418.0	1868.0	3078.0	1392.0	2047.0	4443.0	1393.0	1940.0	553.0	1293.0	2003.0
Bacillariophyta	560.0	1162.0	1603.0	869.0	1162.0	484.0	7352.0	3358.0	828.0	8846.0	613.0	685.0
Candidatus Korarchaeota		2954.0	1897.0	2768.0	1234.0	4961.0	3182.0	1799.0		2995.0	2247.0	4565.0
Euryarchaeota	5340.0	1862.0	1542.0	1729.0	1148.0	1725.0	1300.0	4478.0	7262.0	1391.0	1161.0	2219.0
Spirochaetes	3955.0	3528.0	2245.0	3037.0	1603.0	3996.0	2271.0	2165.0	4909.0	1917.0	2674.0	5428.0
Fusobacteria	3685.0	4538.0	2189.0	2946.0	1377.0	4134.0	2732.0	2148.0	4511.0	1562.0	3711.0	4918.0
Thermotogae	6227.0	4814.0	3217.0	3980.0	2158.0	6632.0	3713.0	2641.0	7660.0	2199.0	3993.0	7993.0
Tenericutes	10124.0	9832.0	4727.0	6625.0	2870.0	12746.0	5494.0	5695.0	12889.0	4786.0	6492.0	11694.0
Cyanobacteria	14031.0	8869.0	7019.0	2155.0	1495.0	19094.0	3541.0	21318.0	7033.0	9620.0	1919.0	23917.0
Rhodophyta	16876.0	29559.0	3091.0	1329.0	2175.0	18082.0	1493.0	2296.0	32682.0	1717.0	970.0	24055.0
Bacteroidetes	12314.0	14133.0	33498.0	45102.0	25391.0	14956.0	18882.0	36019.0	14420.0	36425.0	37883.0	18108.0
Basidiomycota	26367.0	32012.0	42039.0	23253.0	26643.0	22260.0	17682.0	56329.0	29880.0	24121.0	14415.0	29533.0
Actinobacteria	41960.0	33146.0	45254.0	22937.0	36762.0	30467.0	9641.0	31746.0	35955.0	10836.0	25320.0	49334.0
Negarnaviricota	38153.0	46299.0	37209.0	33857.0	23879.0	29926.0	52260.0	19621.0	45875.0	31495.0	29804.0	40006.0
Euglenozoa	28904.0	32610.0	50321.0	27716.0	31407.0	21182.0	18800.0	32721.0	30459.0	32341.0	107866.0	31603.0
Evosea	4038.0	5508.0	116440.0	91675.0	85202.0	3402.0	95599.0	4424.0	4804.0	46675.0	1614.0	4849.0
Chlorophyta	14703.0	11900.0	34712.0	76830.0	27139.0	9559.0	17730.0	247596.0	27407.0	10138.0	69696.0	28905.0
Apicomplexa	95664.0	115993.0	127150.0	79759.0	84360.0	83578.0	85486.0	135611.0	113758.0	87287.0	53074.0	101748.0
Ascomycota	222676.0	297593.0	248179.0	156284.0	170730.0	184601.0	154095.0	256511.0	241383.0	202377.0	104064.0	258361.0
Firmicutes	425754.0	388604.0	361005.0	383385.0	242334.0	472562.0	335461.0	509480.0	486096.0	280069.0	292709.0	527079.0
Proteobacteria	706046.0	645540.0	772992.0	559423.0	533552.0	587674.0	429357.0	748553.0	770472.0	499257.0	484816.0	806085.0
Candidatus Micrarchaeota	3049763.0	299204.0	174203.0	205480.0	121564.0	4358746.0	195266.0	255584.0	933595.0	129545.0	287999.0	1865170.0
