## Supplementary material for "Metagenome-assembled genomes of phytoplankton communities across the Arctic Circle": Suppl. Data 2: phylum.fraction_total_reads.tab

	NP2	NP5	P3a	P5	P3b	NP1	P6	P2	NP3	P1	P4	NP4
Coprothermobacterota	2e-05	1e-05	1e-05	1e-05	1e-05	2e-05	2e-05	1e-05	2e-05	1e-05	1e-05	2e-05
candidate division Zixibacteria	2e-05	2e-05	2e-05	2e-05	2e-05	2.9999999999999997e-05	2.9999999999999997e-05	2.9999999999999997e-05	2e-05	2.9999999999999997e-05	2e-05	2e-05
Caldiserica	2.9999999999999997e-05	2.9999999999999997e-05	2e-05	2e-05	2e-05	2.9999999999999997e-05	2.9999999999999997e-05	2e-05	4e-05	2.9999999999999997e-05	2e-05	2.9999999999999997e-05
Chrysiogenetes	2.9999999999999997e-05	2.9999999999999997e-05	5e-05	2e-05	5e-05	2e-05	2e-05	2.9999999999999997e-05	2e-05	2.9999999999999997e-05	2.9999999999999997e-05	2e-05
Ciliophora	5.9999999999999995e-05	5.9999999999999995e-05	2e-05	2.9999999999999997e-05	2e-05	5.9999999999999995e-05	5e-05	2.9999999999999997e-05	5e-05	2.9999999999999997e-05	2.9999999999999997e-05	2.9999999999999997e-05
Candidatus Cloacimonetes	5e-05	5e-05	4e-05	5e-05	2.9999999999999997e-05	5.9999999999999995e-05	7e-05	2.9999999999999997e-05	5e-05	5e-05	4e-05	4e-05
Candidatus Gracilibacteria	5e-05	5e-05	2.9999999999999997e-05	4e-05	7e-05	7e-05	5.9999999999999995e-05	4e-05	5.9999999999999995e-05	0.00011999999999999999	4e-05	4e-05
Calditrichaeota	5.9999999999999995e-05	5.9999999999999995e-05	4e-05	5.9999999999999995e-05	4e-05	5.9999999999999995e-05	7e-05	5e-05	5.9999999999999995e-05	7e-05	5.9999999999999995e-05	5e-05
Candidatus Saccharibacteria	4e-05	5e-05	0.00011	5e-05	0.0001	5e-05	9e-05	5e-05	7e-05	5e-05	5e-05	4e-05
Fibrobacteres	0.00014	0.00011	5.9999999999999995e-05	4e-05	5e-05	7e-05	5.9999999999999995e-05	5.9999999999999995e-05	5.9999999999999995e-05	8e-05	4e-05	5.9999999999999995e-05
Balneolaeota	8e-05	9e-05	7e-05	9e-05	8e-05	7e-05	0.0001	8e-05	7e-05	8e-05	5.9999999999999995e-05	8e-05
Elusimicrobia	9e-05	0.0001	5.9999999999999995e-05	8e-05	5e-05	0.0001	0.0001	7e-05	0.00011	9e-05	8e-05	9e-05
Lentisphaerae	0.0001	9e-05	0.0001	7e-05	0.00011	9e-05	7e-05	0.00011	8e-05	4e-05	7e-05	9e-05
Candidatus Bipolaricaulota	0.0001	0.00011	7e-05	7e-05	2.9999999999999997e-05	0.0001	0.0001	8e-05	0.00011	8e-05	8e-05	0.0001
Candidatus Korarchaeota	1e-05	0.00011999999999999999	8e-05	9e-05	7e-05	0.00015	0.00016999999999999999	7e-05	1e-05	0.00011999999999999999	9e-05	0.00011999999999999999
Dictyoglomi	9e-05	9e-05	5.9999999999999995e-05	0.00011	5.9999999999999995e-05	0.00011	0.00025	7e-05	0.00011	8e-05	0.00011999999999999999	0.0001
Kiritimatiellaeota	0.00016	0.00013000000000000002	0.00015	0.00015	0.00015	0.00016	0.00033	0.00016999999999999999	0.00014	8e-05	0.0001	0.00014
Armatimonadetes	0.00018999999999999998	0.00016999999999999999	0.0002	0.00014	0.00021	0.00016999999999999999	0.00015	0.0002	0.00015	0.00011999999999999999	0.00015	0.00016
Ignavibacteriae	0.00015	0.00016999999999999999	0.0001	0.00015	9e-05	0.00018999999999999998	0.00018999999999999998	0.00033999999999999997	0.0002	0.00016	0.00014	0.00018
Thermodesulfobacteria	0.00018999999999999998	0.00018999999999999998	0.00011	0.00021	0.0001	0.00022	0.00025	0.00011999999999999999	0.00027	0.00016999999999999999	0.0002	0.00021
Microsporidia	0.00015	0.00014	0.00022999999999999998	0.00022	0.00022	0.00014	0.00033	0.00032	0.00014	0.00018	0.00015	0.00011
Synergistetes	0.00023999999999999998	0.00022999999999999998	0.00022999999999999998	0.00015	0.00023999999999999998	0.00022	0.00018999999999999998	0.0002	0.0002	0.00015	0.00016	0.00021
Cercozoa	8e-05	0.00018	0.0002	0.00014	0.00018999999999999998	9e-05	0.0008699999999999999	0.00047999999999999996	0.00022999999999999998	0.00026000000000000003	0.00016999999999999999	0.0001
Nitrospirae	0.00031	0.00028	0.0003	0.00021	0.00032	0.00029	0.00031	0.0002	0.0003	0.0002	0.00022	0.00033999999999999997
Deferribacteres	0.00037	0.00028	0.00027	0.00037999999999999997	0.00025	0.00044	0.00061	0.00032	0.00045	0.0003	0.00036	0.00028
Aquificae	0.00035	0.00044	0.00027	0.00037999999999999997	0.00025	0.00043	0.00066	0.00037999999999999997	0.00045999999999999996	0.00035	0.00039	0.00039
Gemmatimonadetes	0.00058	0.0005200000000000001	0.00062	0.00037	0.00065	0.00044	0.00032	0.00043	0.00045	0.00021	0.00037999999999999997	0.0005099999999999999
Chlorobi	0.0005099999999999999	0.00057	0.0005200000000000001	0.00041	0.0005	0.00049	0.00066	0.0005099999999999999	0.0005099999999999999	0.00055	0.00037999999999999997	0.00047999999999999996
Chlamydiae	0.00047000000000000004	0.00057	0.0004	0.00047999999999999996	0.00039	0.00055	0.00084	0.00065	0.00058	0.0006900000000000001	0.00045999999999999996	0.0005
Thermotogae	0.0010199999999999999	0.00095	0.0006	0.00078	0.00054	0.0012	0.0015199999999999999	0.00056	0.0011099999999999999	0.0006900000000000001	0.00082	0.00093
Rhodophyta	0.00117	0.00183	0.00134	0.00066	0.0012900000000000001	0.00103	0.0008	0.00073	0.00148	0.00064	0.00062	0.00119
Acidobacteria	0.00091	0.00084	0.00215	0.00103	0.00203	0.00081	0.00151	0.0009599999999999999	0.0007700000000000001	0.00064	0.00093	0.0007700000000000001
Chloroflexi	0.00107	0.00106	0.00126	0.00081	0.00128	0.00091	0.0017399999999999998	0.00201	0.00091	0.0009400000000000001	0.00084	0.0008900000000000001
Crenarchaeota	0.00124	0.00128	0.0011099999999999999	0.00106	0.00101	0.00139	0.0019399999999999999	0.00109	0.0014	0.00105	0.00099	0.0011099999999999999
Negarnaviricota	0.00126	0.00172	0.0013800000000000002	0.00108	0.00122	0.0009400000000000001	0.00268	0.0007700000000000001	0.0012900000000000001	0.00126	0.0011300000000000001	0.0010400000000000001
Verrucomicrobia	0.00185	0.00175	0.00255	0.0019199999999999998	0.0026899999999999997	0.0018	0.00296	0.0038	0.00157	0.00125	0.0018899999999999998	0.0016899999999999999
Deinococcus-Thermus	0.00246	0.00245	0.0036	0.0016699999999999998	0.0034	0.0019	0.00161	0.00313	0.0019199999999999998	0.00121	0.00183	0.0021100000000000003
Spirochaetes	0.00271	0.0027199999999999998	0.0019	0.00234	0.00168	0.00317	0.00564	0.00196	0.00313	0.00231	0.00228	0.00251
Fusobacteria	0.0028399999999999996	0.00282	0.0016	0.00252	0.00133	0.0034200000000000003	0.00466	0.0021899999999999997	0.0034200000000000003	0.00244	0.00249	0.00265
Thaumarchaeota	0.00909	0.001	0.00086	0.00106	0.00084	0.00411	0.00159	0.00264	0.016919999999999998	0.00187	0.00199	0.00106
Evosea	0.00365	0.00505	0.00836	0.00524	0.00826	0.00323	0.010490000000000001	0.0038200000000000005	0.00389	0.0060799999999999995	0.00213	0.0033
Tenericutes	0.0049700000000000005	0.00521	0.0033299999999999996	0.00487	0.00292	0.00614	0.01103	0.00539	0.00614	0.00486	0.00492	0.00481
Basidiomycota	0.00549	0.0068200000000000005	0.00864	0.00484	0.00783	0.004370000000000001	0.00579	0.01011	0.00526	0.00548	0.0039	0.00481
Planctomycetes	0.010409999999999999	0.00817	0.00962	0.00636	0.00978	0.00954	0.00688	0.014430000000000002	0.00806	0.00572	0.00598	0.00834
Euryarchaeota	0.00957	0.00939	0.00965	0.00746	0.00967	0.00861	0.0099	0.01158	0.009040000000000001	0.0061200000000000004	0.0072	0.00869
Bacillariophyta	0.00252	0.00519	0.00771	0.0046700000000000005	0.007240000000000001	0.00212	0.04342	0.0117	0.00301	0.03648	0.00403	0.00238
Euglenozoa	0.01779	0.0217	0.03299	0.01927	0.027219999999999998	0.013009999999999999	0.01678	0.02781	0.015719999999999998	0.0214	0.019809999999999998	0.01495
Candidatus Micrarchaeota	0.09552000000000001	0.01068	0.00618	0.00619	0.0059700000000000005	0.12525	0.009590000000000001	0.00938	0.02468	0.00492	0.01042	0.04575
Apicomplexa	0.028589999999999997	0.034910000000000004	0.049960000000000004	0.03569	0.04396	0.0259	0.04712	0.03574	0.02854	0.03292	0.0302	0.023180000000000003
Chlorophyta	0.01974	0.01523	0.04988	0.11227000000000001	0.05385	0.01341	0.036789999999999996	0.03223	0.03053	0.01741	0.13785	0.02477
Cyanobacteria	0.115	0.08114	0.0208	0.01683	0.01913	0.16833	0.04247	0.0365	0.06853	0.023280000000000002	0.01856	0.14302
Firmicutes	0.06325	0.06514	0.05421	0.05828	0.04952	0.07103999999999999	0.10017999999999999	0.06376	0.06927	0.06215	0.0549	0.05881
Ascomycota	0.07487	0.10689000000000001	0.108	0.06959	0.10584	0.0619	0.09495	0.09222000000000001	0.07237	0.09495	0.0577	0.06392
Bacteroidetes	0.0365	0.0561	0.09332	0.15075999999999998	0.09095	0.04972	0.15236	0.09953	0.04585	0.19127	0.11835	0.04245
Actinobacteria	0.15231	0.14002	0.18099	0.08992	0.1958	0.11619000000000002	0.0839	0.15192999999999998	0.11996	0.05375	0.10087	0.13439
Proteobacteria	0.3295	0.40496	0.33359	0.38858000000000004	0.34038	0.29567	0.29473	0.3689	0.4502	0.41455	0.4033	0.39592
