## Supplementary material for "Metagenome-assembled genomes of phytoplankton communities across the Arctic Circle": Suppl. Data 2: phylum.kraken_assigned_reads.tab

	NP2	NP5	P3a	P5	P3b	NP1	P6	P2	NP3	P1	P4	NP4
Candidatus Micrarchaeota	320	315	142	192	112	366	325	198	407	211	123	399
Candidatus Korarchaeota	351	378	237	248	188	334	287	221	360	189	172	347
Coprothermobacterota	478	312	269	398	163	512	363	167	594	207	261	509
candidate division Zixibacteria	736	612	486	661	383	903	710	772	937	711	458	835
Chrysiogenetes	709	687	1142	665	765	718	413	571	775	596	584	733
Candidatus Bipolaricaulota	938	881	731	603	642	825	388	978	980	348	589	1277
Caldiserica	929	779	531	774	308	1103	707	465	1422	671	671	1171
Ciliophora	1932	1686	559	954	306	1940	1098	742	2025	670	711	1281
Candidatus Gracilibacteria	1596	1527	761	1366	530	2575	1237	1033	2088	1524	1025	1660
Candidatus Cloacimonetes	1515	1269	1095	1686	703	1940	1459	949	1991	1430	1217	1732
Candidatus Saccharibacteria	1326	1246	1577	1591	1094	1566	1744	1253	2801	1276	1439	1771
Calditrichaeota	1945	1744	1138	2090	865	2233	1426	1371	2330	1845	1577	2156
Negarnaviricota	2052	1993	1647	1858	1065	2717	2395	1346	2832	1757	1511	2340
Fibrobacteres	4580	3197	1574	1366	1022	2435	1149	1573	2432	2185	1085	2341
Lentisphaerae	2752	2130	2407	1891	1828	2657	1344	2560	2602	836	1480	2977
Balneolaeota	2301	2497	2024	3009	1620	2366	1891	2178	2449	1924	1496	3097
Elusimicrobia	2723	2744	1654	2519	978	3426	1962	1849	4102	2257	2103	3541
Kiritimatiellaeota	3461	2283	2243	1921	1734	3660	2243	3354	3361	1633	1555	3795
Dictyoglomi	2857	2640	1775	3720	1222	3932	4996	1835	4293	2064	3358	3962
Armatimonadetes	5054	3790	4751	3802	3490	4809	2589	4975	4684	2600	3369	5370
Ignavibacteriae	4779	4762	2659	4769	1805	6416	3796	9192	7520	4073	3934	7150
Microsporidia	4640	3861	6369	7280	4485	4774	6645	8642	5146	4790	4187	4573
Synergistetes	6881	5961	5715	4666	4392	6987	3595	4914	7115	3669	4149	7897
Thermodesulfobacteria	5834	5282	3083	6752	1923	7555	5038	3274	9891	4290	5465	8221
Cercozoa	2527	5109	5609	4563	3936	3108	17664	12993	8688	6854	4660	4197
Nitrospirae	9856	7861	8515	7052	6416	10039	6271	5386	11221	5306	6121	10912
Deferribacteres	9588	7883	7468	10293	5117	12027	12364	7221	13201	7809	7838	11501
Aquificae	11172	9958	7422	12471	5010	14773	11009	10379	17276	9071	10634	15736
Gemmatimonadetes	18220	14345	17369	12203	13134	15271	6443	11632	16828	5516	10482	20457
Chlorobi	16231	15823	14502	13560	10194	16903	13476	13791	19256	14379	10326	19441
Chlamydiae	14484	15562	10771	15505	7476	18568	16014	15718	21293	17277	12323	19835
Rhodophyta	20435	21844	34620	20578	24028	17719	14827	17536	23412	15021	16142	24626
Thermotogae	26339	21764	13620	21863	8777	35303	27278	12614	34413	16091	18613	29918
Acidobacteria	29103	23570	60665	34248	41363	28122	30703	26132	29037	16891	25658	31315
Chloroflexi	33734	29519	35094	26692	25780	31088	35285	54621	33982	24710	22905	35630
Crenarchaeota	39232	35491	30981	34947	20427	47955	39074	29409	52381	26612	27183	44712
Verrucomicrobia	58929	48934	71723	63514	54861	62573	60144	103426	59508	32907	52101	68810
Deinococcus-Thermus	78320	68540	101234	55250	69031	66002	32848	85112	72486	31799	50461	85895
Spirochaetes	82485	72758	51304	74816	32612	106342	112662	51307	113426	58918	60433	96807
Fusobacteria	86854	74625	42920	80853	25717	114757	92270	57467	124779	62651	65068	102996
Evosea	112475	136095	119245	82339	83219	108952	118372	99709	142513	113518	57131	129786
Thaumarchaeota	290000	27993	24107	35188	17081	143074	32320	71980	639333	49195	54888	43158
Basidiomycota	148856	159122	201553	137400	132915	129992	100331	219371	169088	120190	93514	166695
Tenericutes	148429	136391	89240	155195	56568	201031	219419	141198	219598	123253	129481	184228
Planctomycetes	331983	228565	270417	209372	198840	331411	136674	392985	304266	150371	164720	339416
Euryarchaeota	300364	261488	270366	245941	195878	297831	200695	311422	334945	159939	197775	352038
Bacillariophyta	79832	144228	215758	154252	146517	73372	878254	315826	113104	952358	110660	96243
Euglenozoa	539116	575864	879784	612255	523539	431548	323355	725812	564633	531469	439675	577847
Apicomplexa	817431	862959	1281402	1105127	811657	817854	875458	839126	966687	780038	781869	843448
Chlorophyta	615574	415221	1371362	3650868	1070616	457177	732541	631431	1128095	448618	3740921	981138
Firmicutes	1593886	1437975	1167311	1551680	767127	1999879	1707683	1229302	2135669	1357290	1224829	1870863
Cyanobacteria	3658130	2266368	579450	556686	388434	5839445	862696	974159	2587094	603618	511189	5807665
Ascomycota	2168226	2699594	2796471	2154469	1986613	1969763	1782379	2258704	2497783	2299146	1490905	2347930
Bacteroidetes	1153371	1559000	2597207	4960587	1828560	1715507	3088427	2678513	1721098	5002892	3233649	1712714
Actinobacteria	4821756	3892839	5057121	2962795	3954465	4013453	1701497	4111716	4504666	1405399	2763229	5430391
Proteobacteria	9815671	10709429	8631347	12342861	6404650	9702845	5581708	9312387	16269994	10422977	10664046	15337130
