## Supplementary material for "Metagenome-assembled genomes of phytoplankton communities across the Arctic Circle": Suppl. Data 2: phylum.new_est_reads.tab

	NP2	NP5	P3a	P5	P3b	NP1	P6	P2	NP3	P1	P4	NP4
Coprothermobacterota	571	366	326	460	200	591	401	195	687	229	313	614
candidate division Zixibacteria	736	612	486	661	383	903	710	772	937	711	458	835
Caldiserica	929	779	531	774	308	1103	707	465	1422	671	671	1171
Chrysiogenetes	891	843	1460	802	995	864	470	701	935	681	737	932
Ciliophora	1932	1686	559	954	306	1940	1098	742	2025	670	711	1281
Candidatus Cloacimonetes	1515	1269	1095	1686	703	1940	1459	949	1991	1430	1217	1732
Candidatus Gracilibacteria	1598	1529	762	1368	1417	2578	1238	1034	2091	3042	1026	1663
Calditrichaeota	1947	1745	1139	2092	866	2235	1426	1372	2332	1846	1578	2158
Candidatus Saccharibacteria	1334	1339	3018	1636	2019	1573	1775	1257	2816	1278	1496	1833
Fibrobacteres	4580	3197	1574	1366	1022	2435	1149	1573	2432	2185	1085	2341
Balneolaeota	2413	2619	2105	3148	1690	2500	1962	2262	2586	1999	1571	3279
Elusimicrobia	2724	2744	1654	2519	978	3427	1962	1849	4103	2257	2103	3542
Lentisphaerae	3334	2527	2957	2210	2280	3102	1497	3038	3045	934	1798	3641
Candidatus Bipolaricaulota	3085	3056	1933	2489	645	3477	2053	2080	4274	2077	2075	4111
Candidatus Korarchaeota	351	3332	2134	3016	1422	5295	3469	2020	360	3184	2419	4912
Dictyoglomi	2860	2643	1777	3724	1223	3935	4999	1838	4297	2065	3362	3966
Kiritimatiellaeota	5141	3701	4111	4999	3126	5707	6686	4747	5301	2186	2848	5798
Armatimonadetes	5967	4723	5698	4508	4191	5845	3096	5492	5802	3116	4172	6460
Ignavibacteriae	4850	4837	2692	4839	1829	6535	3844	9329	7657	4121	3996	7286
Microsporidia	4640	3861	6369	7280	4485	4774	6645	8642	5146	4790	4187	4573
Thermodesulfobacteria	5972	5396	3152	6871	1969	7708	5092	3339	10100	4348	5595	8453
Synergistetes	7563	6484	6362	5043	4898	7529	3792	5320	7730	3865	4553	8732
Cercozoa	2545	5150	5650	4592	3965	3127	17757	13109	8745	6891	4689	4229
Nitrospirae	9931	7903	8579	7088	6468	10092	6293	5425	11279	5331	6158	13979
Deferribacteres	11932	7940	7534	12664	5166	15218	12426	8779	17134	7845	9950	11603
Aquificae	11302	12263	7501	12597	5066	14925	13413	10451	17453	9139	10766	15932
Gemmatimonadetes	18439	14509	17567	12317	13297	15429	6484	11746	17004	5546	10595	20725
Chlorobi	16281	15857	14566	13604	10241	16957	13501	13826	19310	14417	10369	19500
Chlamydiae	14936	15900	11287	15969	7905	18969	17189	17761	21873	18275	12674	20354
Thermotogae	32566	26578	16837	25843	10935	41935	30991	15255	42073	18290	22606	37911
Acidobacteria	29120	23582	60725	34269	41406	28135	30714	26146	29051	16897	25678	31335
Rhodophyta	37311	51403	37711	21907	26203	35801	16320	19832	56094	16738	17112	48681
Chloroflexi	34305	29848	35405	26918	26026	31524	35426	54891	34366	24830	23145	36159
Crenarchaeota	39661	35865	31254	35144	20620	48401	39583	29709	52912	27539	27333	45339
Negarnaviricota	40205	48292	38856	35715	24944	32643	54655	20967	48707	33252	31315	42346
Verrucomicrobia	59010	48998	71809	63607	54927	62653	60267	103515	59580	32934	52159	68914
Deinococcus-Thermus	78576	68752	101575	55407	69301	66184	32907	85427	72685	31865	50647	86196
Spirochaetes	86440	76286	53549	77853	34215	110338	114933	53472	118335	60835	63107	102235
Fusobacteria	90539	79163	45109	83799	27094	118891	95002	59615	129290	64213	68779	107914
Thaumarchaeota	290216	28002	24114	35212	17085	143116	32333	72113	640539	49224	54963	43177
Evosea	116513	141603	235685	174014	168421	112354	213971	104133	147317	160193	58745	134635
Tenericutes	158553	146223	93967	161820	59438	213777	224913	146893	232487	128039	135973	195922
Basidiomycota	175223	191134	243592	160653	159558	152252	118013	275700	198968	144311	107929	196228
Planctomycetes	332566	229114	271115	211117	199324	332205	140264	393473	305039	150618	165242	340157
Euryarchaeota	305704	263350	271908	247670	197026	299556	201995	315900	342207	161330	198936	354257
Bacillariophyta	80392	145390	217361	155121	147679	73856	885606	319184	113932	961204	111273	96928
Euglenozoa	568020	608474	930105	639971	554946	452730	342155	758533	595092	563810	547541	609450
Candidatus Micrarchaeota	3050083	299519	174345	205672	121676	4359112	195591	255782	934002	129756	288122	1865569
Apicomplexa	913095	978952	1408552	1184886	896017	901432	960944	974737	1080445	867325	834943	945196
Chlorophyta	630277	427121	1406074	3727698	1097755	466736	750271	879027	1155502	458756	3810617	1010043
Firmicutes	2019640	1826579	1528316	1935065	1009461	2472441	2043144	1738782	2621765	1637359	1517538	2397942
Cyanobacteria	3672161	2275237	586469	558841	389929	5858539	866237	995477	2594127	613238	513108	5831582
Ascomycota	2390902	2997187	3044650	2310753	2157343	2154364	1936474	2515215	2739166	2501523	1594969	2606291
Bacteroidetes	1165685	1573133	2630705	5005689	1853951	1730463	3107309	2714532	1735518	5039317	3271532	1730822
Actinobacteria	4863716	3925985	5102375	2985732	3991227	4043920	1711138	4143462	4540621	1416235	2788549	5479725
Proteobacteria	10521717	11354969	9404339	12902284	6938202	10290519	6011065	10060940	17040466	10922234	11148862	16143215
