## Supplementary material for "Metagenome-assembled genomes of phytoplankton communities across the Arctic Circle": Suppl. Data 7: ANIb_alignment_coverage.tab

	Alteromonas_macleodii_str_Ionian_Sea_U4_genomic	Alteromonas_macleodii_AltDE1_genomic	Alteromonas_macleodii_str_Deep_ecotype_genomic	Alteromonas_macleodii_str_English_Channel_673_genomic	NP4_M_10P	Alteromonas_macleodii_str_Balearic_Sea_AD45_genomic	Alteromonas_macleodii_str_Aegean_Sea_MED64_genomic	Alteromonas_macleodii_str_English_Channel_615_genomic	Alteromonas_macleodii_str_Black_Sea_11_genomic	Alteromonas_macleodii_str_Ionian_Sea_UM7_genomic	Alteromonas_macleodii_str_Ionian_Sea_UM4b_genomic	NP3_S_6P	Alteromonas_macleodii_str_Ionian_Sea_U8_genomic	Alteromonas_macleodii_ATCC_27126_genomic	Alteromonas_macleodii_str_Ionian_Sea_U7_genomic
Alteromonas_macleodii_str_Ionian_Sea_U4_genomic	1.0	0.8872413872141415	0.8075136801671418	0.6653476273943266	0.5751011227402804	0.6535988797248095	0.7908853521337514	0.8126520949587184	0.6528924368882956	0.8873268004129241	0.7936814991551662	0.6472964668343792	0.9181300434331522	0.6522476212964728	0.9240949120114311
Alteromonas_macleodii_AltDE1_genomic	0.8342532613885314	1.0	0.7791168043829892	0.6141499124946485	0.5375702983914297	0.6154330817529208	0.7764823455072702	0.7866745257751673	0.6178106237843952	0.9944976133617781	0.8800068969336944	0.6011474136700783	0.7944038619594488	0.6221838699883528	0.79364645250596
Alteromonas_macleodii_str_Deep_ecotype_genomic	0.8347981683295257	0.8576257599693993	1.0	0.6719873544305577	0.5750388813768191	0.6686217637070104	0.8263985858314902	0.8412026323958582	0.6644695071588822	0.8569529096258216	0.8262057690166141	0.6496895626963736	0.8420426352791838	0.6677000814784944	0.842279862448412
Alteromonas_macleodii_str_English_Channel_673_genomic	0.6718186529792244	0.6559183012678775	0.6532715022540166	1.0	0.7808050571680337	0.8513335586082357	0.6474557155538557	0.6790265081919299	0.7889362497378735	0.6555334506066668	0.6337451662778683	0.8678951754590881	0.6760696121179064	0.9025569425777171	0.6760946024205825
NP4_M_10P	0.6636895948567015	0.6574863766769089	0.6440930051865275	0.9005064172207564	1.0	0.8533151593807399	0.6433307846634184	0.6710121012624962	0.7796266214444388	0.6568610321065756	0.6356097907011953	0.9509905534168522	0.6683367119872865	0.8784370146854805	0.666880827940024
Alteromonas_macleodii_str_Balearic_Sea_AD45_genomic	0.6488337146261351	0.6478236363033529	0.6416532171379616	0.8347602133528418	0.7301067298981686	1.0	0.6396499593038117	0.6571558444753186	0.7711828205399704	0.6470696070598528	0.6231158627431477	0.8125673679673404	0.6544811262736945	0.8391076999755074	0.6548101183237662
Alteromonas_macleodii_str_Aegean_Sea_MED64_genomic	0.838428875072569	0.8753033800511514	0.8471078242206944	0.6852599534694079	0.5905562591059496	0.6873124660463346	1.0	0.8323138611454548	0.6818839727783984	0.8750148094262765	0.8428599918545313	0.6617788548453373	0.8451712856537649	0.6875539648671518	0.84415730896636
Alteromonas_macleodii_str_English_Channel_615_genomic	0.818527908811894	0.8430729459456628	0.820100463692008	0.6801489715325231	0.5853363076428874	0.6664374539537774	0.794955298065273	1.0	0.6692157215333959	0.8426305966892111	0.8075649797309329	0.6585445640142878	0.8269534946245946	0.6788716798709483	0.8209279863266724
Alteromonas_macleodii_str_Black_Sea_11_genomic	0.6718661526474571	0.6742748086321481	0.6604832890563501	0.8069236360974327	0.6910963424451741	0.7990633649272281	0.6587832582339453	0.680284396386391	1.0	0.6736505489222536	0.6525417770801385	0.7747067463570529	0.6764495625160277	0.805197268969784	0.6762832866905464
Alteromonas_macleodii_str_Ionian_Sea_UM7_genomic	0.8377720686340907	0.9967430844786542	0.7819032536711776	0.6152007640429389	0.5366251931398353	0.6168746426152655	0.7777608350940657	0.7883984297376543	0.6223498781343402	1.0	0.8807971352445221	0.602054886184368	0.7968716415973526	0.6216472749540722	0.7965766090930843
Alteromonas_macleodii_str_Ionian_Sea_UM4b_genomic	0.8334226599413757	0.9807041009361384	0.8357444758871101	0.6603297717586888	0.5757078485984959	0.6582728942519398	0.8320632734270575	0.8386975482155292	0.6654444804153946	0.9797529358941346	1.0	0.6450424183112112	0.8363908265516077	0.6672808011774441	0.8399224379202603
NP3_S_6P	0.6816970762549829	0.6718762522147808	0.6608265136576938	0.9101671301419357	0.8668213841394796	0.8683364872868179	0.6565459621842578	0.6868591869340827	0.7944739252467261	0.6718360697237654	0.6504567521430104	1.0	0.685616878253526	0.8923631613172981	0.6857744829127306
Alteromonas_macleodii_str_Ionian_Sea_U8_genomic	0.9643156425375452	0.8868061346496672	0.853434159227401	0.705204395414371	0.6034994033039555	0.6941901486563816	0.8385232427045518	0.8605521912794779	0.6908925639955086	0.887192252166365	0.8386269961445131	0.6849326569640515	1.0	0.6932165500388506	0.9758356873153456
Alteromonas_macleodii_ATCC_27126_genomic	0.6596784039712488	0.6643336883797956	0.650211620440792	0.902969820047956	0.7636662626285199	0.8537703506193043	0.6498431084278375	0.6765094112381338	0.7884300550232485	0.6644587461008098	0.639621681055109	0.8490331985274131	0.6664130415864195	1.0	0.6634247637064444
Alteromonas_macleodii_str_Ionian_Sea_U7_genomic	0.961864406779661	0.8755815973941555	0.8419441558464943	0.6972499716403747	0.5989638383267281	0.6845110980666839	0.8297614460347842	0.8484869014543536	0.6793782309715918	0.8758728462440152	0.8327275027144213	0.6748593722709487	0.9648086310493782	0.6809227051661334	1.0
