## Supplementary material for "Metagenome-assembled genomes of phytoplankton communities across the Arctic Circle": Suppl. Data 7: ANIb_alignment_lengths.tab

	Alteromonas_macleodii_str_Ionian_Sea_U4_genomic	Alteromonas_macleodii_AltDE1_genomic	Alteromonas_macleodii_str_Deep_ecotype_genomic	Alteromonas_macleodii_str_English_Channel_673_genomic	NP4_M_10P	Alteromonas_macleodii_str_Balearic_Sea_AD45_genomic	Alteromonas_macleodii_str_Aegean_Sea_MED64_genomic	Alteromonas_macleodii_str_English_Channel_615_genomic	Alteromonas_macleodii_str_Black_Sea_11_genomic	Alteromonas_macleodii_str_Ionian_Sea_UM7_genomic	Alteromonas_macleodii_str_Ionian_Sea_UM4b_genomic	NP3_S_6P	Alteromonas_macleodii_str_Ionian_Sea_U8_genomic	Alteromonas_macleodii_ATCC_27126_genomic	Alteromonas_macleodii_str_Ionian_Sea_U7_genomic
Alteromonas_macleodii_str_Ionian_Sea_U4_genomic	4624578.0	4103117.0	3734410.0	3076952.0	2659600.0	3022619.0	3657511.0	3758173.0	3019352.0	4103512.0	3670442.0	2993473.0	4245964.0	3016370.0	4273549.0
Alteromonas_macleodii_AltDE1_genomic	4127156.0	4947126.0	3854389.0	3038277.0	2659428.0	3044625.0	3841356.0	3891778.0	3056387.0	4919905.0	4353505.0	2973952.0	3930016.0	3078022.0	3926269.0
Alteromonas_macleodii_str_Deep_ecotype_genomic	3740678.0	3842967.0	4480937.0	3011133.0	2576713.0	2996052.0	3703040.0	3769376.0	2977446.0	3839952.0	3702176.0	2911218.0	3773140.0	2991922.0	3774203.0
Alteromonas_macleodii_str_English_Channel_673_genomic	3091565.0	3018395.0	3006215.0	4601785.0	3593097.0	3917654.0	2979452.0	3124734.0	3630515.0	3016624.0	2916359.0	3993867.0	3111127.0	4153373.0	3111242.0
NP4_M_10P	2788083.0	2762024.0	2705760.0	3782923.0	4200884.0	3584678.0	2702558.0	2818844.0	3275121.0	2759397.0	2670123.0	3995001.0	2807605.0	3690212.0	2801489.0
Alteromonas_macleodii_str_Balearic_Sea_AD45_genomic	3033223.0	3028501.0	2999655.0	3902408.0	3413165.0	4674885.0	2990290.0	3072128.0	3605191.0	3024976.0	2912995.0	3798659.0	3059624.0	3922732.0	3061162.0
Alteromonas_macleodii_str_Aegean_Sea_MED64_genomic	3687022.0	3849179.0	3725188.0	3013456.0	2596993.0	3022482.0	4397537.0	3660131.0	2998610.0	3847910.0	3706508.0	2910197.0	3716672.0	3023544.0	3712213.0
Alteromonas_macleodii_str_English_Channel_615_genomic	3750783.0	3863257.0	3757989.0	3116682.0	2682217.0	3053851.0	3642765.0	4582352.0	3066582.0	3861230.0	3700547.0	3017683.0	3789392.0	3110829.0	3761781.0
Alteromonas_macleodii_str_Black_Sea_11_genomic	3010301.0	3021093.0	2959300.0	3615427.0	3096462.0	3580209.0	2951683.0	3048019.0	4480507.0	3018296.0	2923718.0	3471079.0	3030837.0	3607692.0	3030092.0
Alteromonas_macleodii_str_Ionian_Sea_UM7_genomic	4131607.0	4915598.0	3856081.0	3033961.0	2646453.0	3042216.0	3835652.0	3888113.0	3069218.0	4931660.0	4343792.0	2969130.0	3929900.0	3065753.0	3928445.0
Alteromonas_macleodii_str_Ionian_Sea_UM4b_genomic	3699369.0	4353117.0	3709675.0	2931050.0	2555433.0	2921920.0	3693335.0	3722783.0	2953753.0	4348895.0	4438767.0	2863193.0	3712544.0	2961904.0	3728220.0
NP3_S_6P	3053705.0	3009712.0	2960214.0	4077151.0	3882981.0	3889768.0	2941039.0	3076829.0	3558896.0	3009532.0	2913762.0	4479563.0	3071264.0	3997397.0	3071970.0
Alteromonas_macleodii_str_Ionian_Sea_U8_genomic	4238201.0	3897544.0	3750873.0	3099398.0	2652401.0	3050990.0	3685339.0	3782157.0	3036497.0	3899241.0	3685795.0	3010303.0	4395035.0	3046711.0	4288832.0
Alteromonas_macleodii_ATCC_27126_genomic	3070045.0	3091710.0	3025988.0	4202287.0	3553989.0	3973320.0	3024273.0	3148374.0	3669236.0	3092292.0	2976704.0	3951274.0	3101387.0	4653851.0	3087480.0
Alteromonas_macleodii_str_Ionian_Sea_U7_genomic	4273502.0	3890153.0	3740704.0	3097837.0	2661158.0	3041239.0	3686577.0	3769773.0	3018434.0	3891447.0	3699755.0	2998357.0	4286583.0	3025296.0	4442936.0
