## Supplementary material for "Metagenome-assembled genomes of phytoplankton communities across the Arctic Circle": Suppl. Data 7: ANIb_hadamard.tab

	Alteromonas_macleodii_str_Ionian_Sea_U4_genomic	Alteromonas_macleodii_AltDE1_genomic	Alteromonas_macleodii_str_Deep_ecotype_genomic	Alteromonas_macleodii_str_English_Channel_673_genomic	NP4_M_10P	Alteromonas_macleodii_str_Balearic_Sea_AD45_genomic	Alteromonas_macleodii_str_Aegean_Sea_MED64_genomic	Alteromonas_macleodii_str_English_Channel_615_genomic	Alteromonas_macleodii_str_Black_Sea_11_genomic	Alteromonas_macleodii_str_Ionian_Sea_UM7_genomic	Alteromonas_macleodii_str_Ionian_Sea_UM4b_genomic	NP3_S_6P	Alteromonas_macleodii_str_Ionian_Sea_U8_genomic	Alteromonas_macleodii_ATCC_27126_genomic	Alteromonas_macleodii_str_Ionian_Sea_U7_genomic
Alteromonas_macleodii_str_Ionian_Sea_U4_genomic	1.0	0.8738930971110833	0.7925698832240345	0.5418544460786648	0.4672152055621275	0.532864075447887	0.776129919543135	0.7980193178862413	0.5299930911943799	0.8739357081141204	0.7802591273253311	0.5272535801728688	0.9171453462126778	0.5298063260108645	0.923251301365804
Alteromonas_macleodii_AltDE1_genomic	0.8209347813106148	1.0	0.7652387196348378	0.49870757891569195	0.4366172595458232	0.5019283323399395	0.7626398817574738	0.7709961516692473	0.5024435589357906	0.9942813214647652	0.879025903954612	0.4878024548673464	0.7805591315698367	0.5051491620105695	0.7798753846549626
Alteromonas_macleodii_str_Deep_ecotype_genomic	0.8193693198036767	0.8431683913629314	1.0	0.5439634369002094	0.4646355204707696	0.5440008425804329	0.8114771184992208	0.8258541159917816	0.5389664387766218	0.8424392024184411	0.8115271022185451	0.5261703605849264	0.8260060201336924	0.5407940301290195	0.8264968648908638
Alteromonas_macleodii_str_English_Channel_673_genomic	0.5473142121293955	0.5329942789345595	0.5290709249528233	1.0	0.7649741908668523	0.8236350143106782	0.5247975995008678	0.5522432932430831	0.6989904498950668	0.532657521970771	0.5153659259495262	0.8496767560862184	0.5506675007310229	0.8870482229365406	0.5508335257580395
NP4_M_10P	0.5406118395949648	0.5355580810324942	0.5217151549128464	0.8817542641655207	1.0	0.8247804623265523	0.5221214856078149	0.5456708994588458	0.6901084631874326	0.5350443956529392	0.5180280200636244	0.9496492910605197	0.5442752010752714	0.8590466954113579	0.5433125419233663
Alteromonas_macleodii_str_Balearic_Sea_AD45_genomic	0.529525681731651	0.529447796546943	0.5224961246398163	0.8076510776822385	0.7060684544872954	1.0	0.521777379521665	0.5350885086531387	0.6846665259958742	0.5287701943645158	0.5089782419704026	0.7852113366480127	0.533967828892326	0.8126107240405127	0.5344806759099208
Alteromonas_macleodii_str_Aegean_Sea_MED64_genomic	0.8218607002739311	0.8597438588941203	0.8309452327685319	0.555119772149808	0.47823418319862204	0.5599609397768999	1.0	0.8163390805512178	0.552977284910753	0.8594726731917114	0.8276893647717186	0.5360981421759079	0.8282289636381972	0.5574883451102455	0.8275372043246945
Alteromonas_macleodii_str_English_Channel_615_genomic	0.8042209479832745	0.8276878274984619	0.8050650379994715	0.5529301319049903	0.47437685520236605	0.542260602896288	0.7799734754328784	1.0	0.542542354835324	0.8271890313319842	0.7925805706342642	0.534410514697345	0.8120731077094493	0.551490320270006	0.8065134775046201
Alteromonas_macleodii_str_Black_Sea_11_genomic	0.5457582060076459	0.5490191932886169	0.5361356985560211	0.7150901620895119	0.6112855042542222	0.7097688050206967	0.5348706210472659	0.5520701307989812	1.0	0.5484219243136323	0.5316922402925804	0.6872983156530151	0.5495928592912829	0.7140076734370729	0.5497851960139564
Alteromonas_macleodii_str_Ionian_Sea_UM7_genomic	0.8241305078272851	0.9965369558590271	0.7679265173001878	0.49959624786658546	0.43617955528228225	0.5033785690091868	0.7638630734015318	0.7725219587847493	0.5059873124242148	1.0	0.8799178641918814	0.4886873367741309	0.7828188584494802	0.5050012889505671	0.7825349379656716
Alteromonas_macleodii_str_Ionian_Sea_UM4b_genomic	0.8190093342928618	0.9798604936278021	0.8209509307139197	0.5364921889012968	0.4674882208941673	0.5372164869167239	0.8172902436016033	0.8224783612092136	0.541767084605592	0.9788837920891263	1.0	0.5236667158452484	0.8219417641322387	0.5423991440168934	0.8253105042922422
NP3_S_6P	0.5548715633007545	0.5452328835282982	0.535025370425854	0.8890435128246912	0.8644646129679425	0.836935785932265	0.5316929493063276	0.5569559630607969	0.7033713297983413	0.5451972656057597	0.5279988773933917	1.0	0.557899906222932	0.8705543661843274	0.5583502364037998
Alteromonas_macleodii_str_Ionian_Sea_U8_genomic	0.9635250055342504	0.8724452708126874	0.8376729694233136	0.5746335281884718	0.49014580266378704	0.5663636405609835	0.8226645768258337	0.8451234860938718	0.5614791748582966	0.8727551580165527	0.8243817384834179	0.5577291430413103	1.0	0.563399225046344	0.975011165139915
Alteromonas_macleodii_ATCC_27126_genomic	0.5351296502123315	0.5391331975903589	0.5261919313498207	0.8876566182905666	0.7473715067076774	0.8269893544964898	0.5264629251940397	0.5489496422398579	0.6989425350286732	0.5392583957162038	0.5195086720926257	0.8303876760497243	0.5404863768957943	1.0	0.538120852903723
Alteromonas_macleodii_str_Ionian_Sea_U7_genomic	0.9611013963882166	0.8613019460289456	0.8264273371940605	0.5681028723096474	0.4868411621648512	0.558188436602622	0.8136310249345597	0.8332039161436942	0.5525648996147554	0.8615244648271895	0.8185394350052693	0.5496180077716872	0.9640433519831799	0.5533156499230422	1.0
