## Supplementary material for "Metagenome-assembled genomes of phytoplankton communities across the Arctic Circle": Suppl. Data 7: ANIb_percentage_identity.tab

	Alteromonas_macleodii_str_Ionian_Sea_U4_genomic	Alteromonas_macleodii_AltDE1_genomic	Alteromonas_macleodii_str_Deep_ecotype_genomic	Alteromonas_macleodii_str_English_Channel_673_genomic	NP4_M_10P	Alteromonas_macleodii_str_Balearic_Sea_AD45_genomic	Alteromonas_macleodii_str_Aegean_Sea_MED64_genomic	Alteromonas_macleodii_str_English_Channel_615_genomic	Alteromonas_macleodii_str_Black_Sea_11_genomic	Alteromonas_macleodii_str_Ionian_Sea_UM7_genomic	Alteromonas_macleodii_str_Ionian_Sea_UM4b_genomic	NP3_S_6P	Alteromonas_macleodii_str_Ionian_Sea_U8_genomic	Alteromonas_macleodii_ATCC_27126_genomic	Alteromonas_macleodii_str_Ionian_Sea_U7_genomic
Alteromonas_macleodii_str_Ionian_Sea_U4_genomic	1.0	0.9849552891744933	0.9814940634318243	0.8143929936305733	0.8124053094104723	0.8152769106217617	0.981343145942952	0.9819937988676194	0.8117617255919558	0.9849085001235485	0.9830884657836645	0.8145472858077174	0.998927497005988	0.8122778967867577	0.9990870952380954
Alteromonas_macleodii_AltDE1_genomic	0.9840354473942969	1.0	0.9821874144286465	0.8120290645161291	0.8122049541284405	0.815569307568438	0.9821728545022446	0.980070062532569	0.8132646794871795	0.9997825113966018	0.9988852439878589	0.8114523056653491	0.9825721763795771	0.8118969108280255	0.9826483595970034
Alteromonas_macleodii_str_Deep_ecotype_genomic	0.9815178696945119	0.9831425672113864	1.0	0.8094846328784925	0.8080071374622355	0.8136152188112346	0.9819439824945295	0.9817540794417606	0.8111229077781424	0.9830635883905012	0.9822336428181321	0.8098796576032226	0.9809551031342085	0.8099355461085678	0.981261575562701
Alteromonas_macleodii_str_English_Channel_673_genomic	0.814675522482584	0.8125924797406807	0.8098790826284972	1.0	0.9797249439461884	0.9674645219638244	0.8105536593370529	0.8132867959949939	0.8859910418963617	0.8125558222510542	0.8132068745808182	0.9790085025380711	0.8145130188679247	0.9828169072669439	0.8147284770295784
NP4_M_10P	0.8145552435723952	0.8145538828337874	0.8099997216423104	0.9791759917568265	1.0	0.9665601897018969	0.8115910167130919	0.8132057505850887	0.8851781663238318	0.8145473235594957	0.8150095036958817	0.9985896154788146	0.8143727425310506	0.9779263408190225	0.8147070948217889
Alteromonas_macleodii_str_Balearic_Sea_AD45_genomic	0.8161192456479691	0.8172715024232633	0.8142967426710098	0.9675246433203631	0.9670756693145043	1.0	0.8157233060556465	0.8142490295895641	0.8878135090152567	0.8171766817593791	0.8168276116896205	0.966333829787234	0.8158643656120167	0.9684224373870385	0.8162376557010541
Alteromonas_macleodii_str_Aegean_Sea_MED64_genomic	0.9802390217092608	0.9822238534528203	0.980920266594124	0.8100864049318625	0.8098029202545862	0.8147108737864077	1.0	0.9808067829457363	0.8109550993809059	0.9822378592143421	0.9820010117582719	0.810086539107083	0.9799539782016349	0.8108284928848641	0.9803116025116027
Alteromonas_macleodii_str_English_Channel_615_genomic	0.9825211081081081	0.9817511420320294	0.9816663611859838	0.8129544482867023	0.8104347005444646	0.8136706598334402	0.9811538803894299	1.0	0.81071370169275	0.9816745731547151	0.981444949356693	0.8115024311183144	0.9820057754010697	0.8123631263788214	0.9824412018323903
Alteromonas_macleodii_str_Black_Sea_11_genomic	0.8123019798766634	0.8142365490449984	0.8117324199405745	0.8861931044032124	0.8845156119498875	0.888250965034965	0.8119068211920529	0.811528433889602	1.0	0.8141044718081659	0.8148018394648829	0.8871722350230414	0.8124668707702223	0.8867487520798669	0.8129510322580646
Alteromonas_macleodii_str_Ionian_Sea_UM7_genomic	0.9837168588957056	0.9997931978432186	0.9821247241198109	0.8120865204772655	0.8128197499080544	0.8160143637532133	0.9821310600052868	0.9798623762376238	0.8130270932823942	1.0	0.9990017326153127	0.8116989795918368	0.9823650605514043	0.8123598530820825	0.9823724787206604
Alteromonas_macleodii_str_Ionian_Sea_UM4b_genomic	0.9827058630136987	0.9991397942483049	0.9822989614648812	0.8124610033444816	0.812023358778626	0.8160999664542101	0.9822453047775948	0.980661458900381	0.814143178807947	0.9991128949216008	1.0	0.8118329911019849	0.9827245087336245	0.812849917245945	0.9826032345746127
NP3_S_6P	0.8139562022900764	0.8115078955849179	0.8096306055646482	0.9767914961794429	0.9972811340206186	0.9638380952380952	0.8098335530652604	0.8108735730053611	0.8853296595982144	0.8115034160489849	0.8117355622089154	1.0	0.8137196208530806	0.9755606281407037	0.8141892857142857
Alteromonas_macleodii_str_Ionian_Sea_U8_genomic	0.9991801055915527	0.9838060842433696	0.9815320377867747	0.8148467762326169	0.8121728041161338	0.815862399743343	0.9810873866446826	0.9820711569362613	0.8126866666666667	0.983727208939709	0.9830135951661632	0.8142831815224465	1.0	0.8127319306135562	0.9991550604408628
Alteromonas_macleodii_ATCC_27126_genomic	0.8111977699904429	0.8115397533206832	0.8092625766871165	0.9830412917271408	0.9786624645892351	0.9686320846075432	0.8101385063045587	0.8114442062752406	0.8864991010623808	0.8115754347138793	0.8122124178712221	0.9780391125929727	0.8110381147540985	1.0	0.8111256653992396
Alteromonas_macleodii_str_Ionian_Sea_U7_genomic	0.9992067380952384	0.9836912385919164	0.9815702519642373	0.8147764724509183	0.8128056002928257	0.8154556415215991	0.9805601704233096	0.9819879537510083	0.8133391304347827	0.9836181912952827	0.9829619321291736	0.8144185742315239	0.9992068074003796	0.8125968567725211	1.0
