## Supplementary material for "Metagenome-assembled genomes of phytoplankton communities across the Arctic Circle": Suppl. Data 7: ANIb_similarity_errors.tab

	Alteromonas_macleodii_str_Ionian_Sea_U4_genomic	Alteromonas_macleodii_AltDE1_genomic	Alteromonas_macleodii_str_Deep_ecotype_genomic	Alteromonas_macleodii_str_English_Channel_673_genomic	NP4_M_10P	Alteromonas_macleodii_str_Balearic_Sea_AD45_genomic	Alteromonas_macleodii_str_Aegean_Sea_MED64_genomic	Alteromonas_macleodii_str_English_Channel_615_genomic	Alteromonas_macleodii_str_Black_Sea_11_genomic	Alteromonas_macleodii_str_Ionian_Sea_UM7_genomic	Alteromonas_macleodii_str_Ionian_Sea_UM4b_genomic	NP3_S_6P	Alteromonas_macleodii_str_Ionian_Sea_U8_genomic	Alteromonas_macleodii_ATCC_27126_genomic	Alteromonas_macleodii_str_Ionian_Sea_U7_genomic
Alteromonas_macleodii_str_Ionian_Sea_U4_genomic	0.0	60878.0	67613.0	576315.0	503789.0	563447.0	67147.0	66801.0	574084.0	61075.0	61184.0	560324.0	4515.0	571730.0	3736.0
Alteromonas_macleodii_AltDE1_genomic	65014.0	0.0	67847.0	577404.0	505188.0	567271.0	67883.0	76590.0	576345.0	1072.0	4661.0	566861.0	67698.0	585324.0	67263.0
Alteromonas_macleodii_str_Deep_ecotype_genomic	67492.0	63746.0	0.0	579405.0	499954.0	563725.0	66035.0	67651.0	567886.0	63938.0	64623.0	558988.0	70308.0	574422.0	69036.0
Alteromonas_macleodii_str_English_Channel_673_genomic	578349.0	571285.0	577353.0	0.0	72518.0	127129.0	570492.0	589409.0	415613.0	571065.0	550297.0	83759.0	582674.0	70995.0	581952.0
NP4_M_10P	524915.0	520537.0	522521.0	78689.0	0.0	120258.0	517961.0	535355.0	380157.0	520029.0	501957.0	5465.0	529156.0	81247.0	527179.0
Alteromonas_macleodii_str_Balearic_Sea_AD45_genomic	563360.0	559149.0	563009.0	126104.0	111598.0	0.0	556731.0	576923.0	406066.0	558797.0	539130.0	127327.0	569255.0	123373.0	568211.0
Alteromonas_macleodii_str_Aegean_Sea_MED64_genomic	71688.0	67501.0	70009.0	578443.0	499447.0	565371.0	0.0	69270.0	572416.0	67399.0	65893.0	558659.0	73345.0	578059.0	71939.0
Alteromonas_macleodii_str_English_Channel_615_genomic	64468.0	69656.0	67906.0	589230.0	514216.0	574823.0	67756.0	0.0	586735.0	69903.0	67791.0	575041.0	67130.0	590241.0	64969.0
Alteromonas_macleodii_str_Black_Sea_11_genomic	570397.0	566384.0	562619.0	412908.0	359057.0	401566.0	560701.0	580093.0	0.0	566221.0	546523.0	393143.0	574015.0	409878.0	572190.0
Alteromonas_macleodii_str_Ionian_Sea_UM7_genomic	66038.0	1036.0	67577.0	575212.0	499915.0	564515.0	67429.0	76819.0	578514.0	0.0	4243.0	564079.0	68071.0	580506.0	67907.0
Alteromonas_macleodii_str_Ionian_Sea_UM4b_genomic	62983.0	3825.0	65025.0	555001.0	484941.0	542194.0	64815.0	71042.0	553722.0	3949.0	0.0	543917.0	63255.0	559724.0	63841.0
NP3_S_6P	573889.0	573511.0	569770.0	93747.0	10081.0	139159.0	565407.0	588505.0	410048.0	573494.0	554520.0	0.0	578190.0	96515.0	576857.0
Alteromonas_macleodii_str_Ionian_Sea_U8_genomic	3431.0	62399.0	68023.0	579881.0	503300.0	568188.0	68916.0	67098.0	575072.0	62667.0	61825.0	564510.0	0.0	576750.0	3464.0
Alteromonas_macleodii_ATCC_27126_genomic	585593.0	588681.0	583321.0	71077.0	75175.0	124331.0	580319.0	599721.0	418109.0	588794.0	564822.0	86420.0	592272.0	0.0	589207.0
Alteromonas_macleodii_str_Ionian_Sea_U7_genomic	3108.0	62268.0	67553.0	579275.0	503337.0	566569.0	70268.0	66875.0	568630.0	62541.0	61944.0	561625.0	3308.0	572607.0	0.0
