## Supplementary material for "Metagenome-assembled genomes of phytoplankton communities across the Arctic Circle": Suppl. Data 7: ANIb_alignment_coverage.tab

	P2_3E	P3a_4E	P6_1E	P3a_2E	P6_2E	Phatr2	NP5_1E	Thaps3	Fracy1	P1_2E	P1_1E
P2_3E	1.0	0.0007836542939439836	0.0074360394404931725	0.006387804720631128	0.004952322576331608	0.013196518792514609	0.07342524211659703	0.008166128372134726	0.5726966217879623	0.010885787903580801	0.009339774059292141
P3a_4E	0.0009530920879410215	1.0	0.002021047261716693	0.003570588138493944	0.001766061084781464	0.002690355121116377	0.0014159590573986308	0.0033101714718272775	0.0017231519878883623	0.002714422064244339	0.002563396853607162
P6_1E	0.0057423575510199675	0.0015687574388159287	1.0	0.006165350037588083	0.023891178551425883	0.00940184664197152	0.007013731090710459	0.011155068492115143	0.00945682149123109	0.013034877610259165	0.012341870532576361
P3a_2E	0.007296714412632414	0.003915798560788477	0.009168706216307016	1.0	0.006975648038581883	0.0168314187133834	0.009283575110704165	0.018568078158905585	0.010535509310949267	0.01585049110115266	0.016088678005053546
P6_2E	0.003747717014775926	0.0010587685843418538	0.019226225168343818	0.004912454358410591	1.0	0.006521143542177916	0.004953138161594723	0.006851880593779931	0.005765365019429786	0.008334559561777118	0.008109791269467915
Phatr2	0.011328236125697794	0.002160776128749203	0.009935247109694127	0.012668965577397792	0.007403374514074044	1.0	0.014436111649689833	0.013191522963066797	0.018564043369164163	0.012034161074842276	0.01278637743892632
NP5_1E	0.06801930166846715	0.0010138064532179494	0.008214059828282896	0.007879811423120092	0.005735500544928623	0.014976150402213778	1.0	0.009053374299462917	0.09872514450894707	0.012256655162086363	0.009824599006210943
Thaps3	0.006026321805115798	0.002010829178017388	0.010255796054950826	0.01175724353689025	0.006523433700610392	0.011609111899194032	0.006954818925643313	1.0	0.009250813066967678	0.013853653032544412	0.013689983757928549
Fracy1	0.25405216787643004	0.0006174540439061849	0.005182367653046502	0.003866047014140368	0.003225672798003119	0.009215560581907662	0.044046561622168114	0.005855781185709678	1.0	0.008153584324449714	0.006723680946881731
P1_2E	0.009854397990020391	0.0019744580742732313	0.014092331232869735	0.011413382875191143	0.008769365568171681	0.012331728022713293	0.011856992990028216	0.015963027723871395	0.015397087789058002	1.0	0.11202419960584116
P1_1E	0.006151619388028671	0.0015259240923396868	0.010052466253675493	0.009166963311684952	0.006890313381034107	0.009736317384241067	0.0072390580776662	0.012105645732660828	0.009679070324092187	0.07893636443871889	1.0
