## Supplementary material for "Metagenome-assembled genomes of phytoplankton communities across the Arctic Circle": Suppl. Data 7: ANIb_alignment_lengths.tab

	P2_3E	P3a_4E	P6_1E	P3a_2E	P6_2E	Phatr2	NP5_1E	Thaps3	Fracy1	P1_2E	P1_1E
P2_3E	25874930.0	20277.0	192407.0	165284.0	128141.0	341459.0	1899873.0	211298.0	14818485.0	281669.0	241666.0
P3a_4E	23167.0	24307200.0	49126.0	86791.0	42928.0	65395.0	34418.0	80461.0	41885.0	65980.0	62309.0
P6_1E	170156.0	46485.0	29631732.0	182690.0	707937.0	278593.0	207829.0	330544.0	280222.0	386246.0	365711.0
P3a_2E	149404.0	80178.0	187734.0	20475517.0	142830.0	344632.0	190086.0	380191.0	215720.0	324547.0	329424.0
P6_2E	106028.0	29954.0	543936.0	138980.0	28291357.0	184492.0	140131.0	193849.0	163110.0	235796.0	229437.0
Phatr2	296106.0	56480.0	259695.0	331151.0	193515.0	26138756.0	377342.0	344810.0	485241.0	314558.0	334220.0
NP5_1E	1777159.0	26488.0	214611.0	205878.0	149853.0	391286.0	26127275.0	236540.0	2579419.0	320233.0	256690.0
Thaps3	195478.0	65226.0	332671.0	381374.0	211603.0	376569.0	225596.0	32437365.0	300072.0	449376.0	444067.0
Fracy1	20461465.0	49730.0	417390.0	311373.0	259797.0	742225.0	3547528.0	471627.0	80540407.0	656693.0	541528.0
P1_2E	277032.0	55507.0	396171.0	320859.0	246529.0	346676.0	333330.0	448761.0	432851.0	28112524.0	3149283.0
P1_1E	240812.0	59734.0	393515.0	358851.0	269729.0	381139.0	283381.0	473889.0	378898.0	3090052.0	39146115.0
