## Supplementary material for "Metagenome-assembled genomes of phytoplankton communities across the Arctic Circle": Suppl. Data 7: ANIb_hadamard.tab

	P2_3E	P3a_4E	P6_1E	P3a_2E	P6_2E	Phatr2	NP5_1E	Thaps3	Fracy1	P1_2E	P1_1E
P2_3E	1.0	0.0005537432782978957	0.005243553075075971	0.004424423388224426	0.0034713759061699235	0.009235127936699328	0.05323819439021754	0.005746832372741621	0.49339350128836135	0.007890692458155822	0.006633430722741807
P3a_4E	0.0007437208422287314	1.0	0.0014271292543140115	0.0026438435130402083	0.0012491491337546078	0.0019415553061438585	0.0010817045649822062	0.002394920191417118	0.0012629434240756774	0.0019402854276562684	0.0018452948144071972
P6_1E	0.004052250987556179	0.0010828121311868832	1.0	0.004263097880903422	0.01767233435936036	0.006550087377411571	0.004922557965991819	0.007865889871495736	0.006673374997791566	0.00922401978333621	0.00872567853253022
P3a_2E	0.005034184264403549	0.0027943606890006587	0.006330824901729247	1.0	0.004788945551539996	0.011834736978542378	0.006511745954448916	0.013088454252996358	0.007315801721152024	0.011073004765045179	0.011251641177936297
P6_2E	0.002607311515229159	0.0007263699042097573	0.014804898879763969	0.0033789867994477394	1.0	0.004512010482589609	0.0034448421392062802	0.004821700369408705	0.004033377522275144	0.005818085917343363	0.00565803798463457
Phatr2	0.007900240989777112	0.0015243217121178499	0.0069338728975646535	0.008864563025853945	0.00510677806098932	1.0	0.010104611407858783	0.009296209416443022	0.013014857685202589	0.008401837086744553	0.008891413511294903
NP5_1E	0.04917676370418586	0.0007090430231753344	0.00576223573188145	0.005514362253186719	0.004003484477800333	0.01051654653822305	1.0	0.006359197991357751	0.07128319719124217	0.00865770286520504	0.006888895462397351
Thaps3	0.00424348976228535	0.0014119841405120298	0.00723372571917019	0.008296915920742125	0.004561369363448603	0.008175420555620731	0.004905417384817139	1.0	0.006546438615637161	0.00980787855737452	0.009696981629419465
Fracy1	0.2172165562077949	0.00042249708138896445	0.0036379264756139715	0.0026684158626040615	0.00224976561350057	0.006500195765122633	0.03172241197304876	0.004140075403931663	1.0	0.005861989473650165	0.004706784084064371
P1_2E	0.007187295732681981	0.0013848200182442322	0.009928569830525449	0.0079773166127159	0.006123825774387798	0.008615689912730538	0.008402807238056469	0.011285468616410096	0.011127851188958596	1.0	0.0827332151750629
P1_1E	0.004371402461856524	0.0010743330032949062	0.007103286695706954	0.006411001866799752	0.0048286883428995415	0.0067835880015213144	0.005064652425988821	0.008560463262445002	0.006872743042802752	0.05809532994259825	1.0
