## Supplementary material for "Metagenome-assembled genomes of phytoplankton communities across the Arctic Circle": Suppl. Data 7: ANIb_percentage_identity.tab

	P2_3E	P3a_4E	P6_1E	P3a_2E	P6_2E	Phatr2	NP5_1E	Thaps3	Fracy1	P1_2E	P1_1E
P2_3E	1.0	0.7066167857142857	0.705154016064257	0.692635980861244	0.7009591666666667	0.6998154651162791	0.725066650862069	0.7037401459854015	0.8615268233082707	0.7248618591549295	0.7102346031746033
P3a_4E	0.7803242222222222	1.0	0.7061335384615386	0.7404504273504274	0.707308	0.7216724999999999	0.7639377419354838	0.7235033628318585	0.7329263076923077	0.7148060919540231	0.7198631034482759
P6_1E	0.7056772330097089	0.6902355357142856	1.0	0.6914608018867925	0.7397012383177569	0.69668094224924	0.7018458367346938	0.7051404370179948	0.7056678614457832	0.7076414569536426	0.7069980607476635
P3a_2E	0.6899248044692736	0.7136119607843137	0.6904818141592921	1.0	0.6865233918128655	0.7031336561743341	0.7014265384615385	0.7048900883002207	0.6943946899224807	0.698590642673522	0.6993515051020408
P6_2E	0.6957066141732285	0.6860516216216215	0.7700366946778711	0.6878408536585365	1.0	0.6919047945205479	0.6954867857142857	0.7037046696035242	0.6995875384615384	0.6980675912408759	0.6976798534798535
Phatr2	0.6973937426900585	0.7054510144927536	0.6979064356435645	0.6997069312169312	0.6897905882352942	1.0	0.6999538139534883	0.7047108542713568	0.7010788235294118	0.6981655833333335	0.6953817493472585
NP5_1E	0.7229824843524314	0.6993869696969698	0.7015088582677165	0.6998089112903226	0.6980183240223465	0.7022196129032259	1.0	0.7024119163763066	0.7220368989663222	0.7063675	0.7011884615384617
Thaps3	0.704159170305677	0.70219	0.7053304960835509	0.7056854691075516	0.6992282857142856	0.7042244597701149	0.705326398467433	1.0	0.7076608908045978	0.7079633461538462	0.7083267446393763
Fracy1	0.8550076861121223	0.6842567241379313	0.7019815495867769	0.6902181615598886	0.6974562376237624	0.7053500117924528	0.7202017775	0.707006507352941	1.0	0.7189463235294118	0.7000308493589743
P1_2E	0.7293490419161677	0.7013671428571426	0.7045370752688173	0.6989440992167103	0.6983202749140894	0.6986603902439025	0.7086794472361809	0.7069754442344046	0.722724410058027	1.0	0.7385298486055777
P1_1E	0.710610033898305	0.7040540277777778	0.7066212923728814	0.6993593896713616	0.7007937195121952	0.6967303687635575	0.6996286494252874	0.7071463556338029	0.7100623110151187	0.7359767624932831	1.0
