## Supplementary material for "Metagenome-assembled genomes of phytoplankton communities across the Arctic Circle": Suppl. Data 7: ANIb_similarity_errors.tab

	P2_3E	P3a_4E	P6_1E	P3a_2E	P6_2E	Phatr2	NP5_1E	Thaps3	Fracy1	P1_2E	P1_1E
P2_3E	0.0	6302.0	58651.0	52081.0	40073.0	105328.0	543067.0	64501.0	2195723.0	79724.0	72333.0
P3a_4E	7106.0	0.0	15261.0	25002.0	13769.0	20068.0	10299.0	24555.0	13056.0	20073.0	19106.0
P6_1E	51779.0	14688.0	0.0	57357.0	193154.0	86391.0	63621.0	99833.0	84858.0	115794.0	110237.0
P3a_2E	47351.0	23811.0	59547.0	0.0	45845.0	104914.0	58097.0	115103.0	67214.0	100358.0	101651.0
P6_2E	33205.0	9635.0	139256.0	44347.0	0.0	58478.0	44037.0	59106.0	50478.0	73123.0	71398.0
Phatr2	91847.0	17478.0	80979.0	101453.0	61768.0	0.0	115946.0	105222.0	148973.0	96873.0	103908.0
NP5_1E	510385.0	8080.0	65581.0	63122.0	46428.0	119034.0	0.0	72080.0	742660.0	96166.0	78772.0
Thaps3	59533.0	20344.0	100774.0	114737.0	65756.0	114600.0	67928.0	0.0	90018.0	134631.0	132799.0
Fracy1	3134223.0	16082.0	127740.0	97984.0	80847.0	223060.0	1023604.0	141570.0	0.0	188489.0	166748.0
P1_2E	77570.0	17141.0	120370.0	98998.0	76583.0	107221.0	100155.0	135329.0	123818.0	0.0	872716.0
P1_1E	72088.0	18309.0	118615.0	110118.0	83364.0	118496.0	87313.0	143210.0	113953.0	862555.0	0.0
