## Supplementary material for "Metagenome-assembled genomes of phytoplankton communities across the Arctic Circle": Suppl. Data 7: ANIb_alignment_coverage.tab

	P6_S_33P	P6_S_14P	Coraliomargarita_akajimensis_DSM_45221_genomic	P3a_S_28P	P2_S_21P
P6_S_33P	1.0	0.26510827003821297	0.28353431726550565	0.257725149785347	0.16402448096791636
P6_S_14P	0.11477200895888123	1.0	0.2562957991587392	0.43788136159040086	0.3247230264578342
Coraliomargarita_akajimensis_DSM_45221_genomic	0.07537596936736474	0.15141260290217665	1.0	0.15025870680987988	0.09799185287504888
P3a_S_28P	0.14656217593858503	0.5777767459404366	0.3245180029820099	1.0	0.40562328421214344
P2_S_21P	0.09926882269548819	0.5029244432386712	0.24782894334373312	0.47494540773308436	1.0
