## Supplementary material for "Metagenome-assembled genomes of phytoplankton communities across the Arctic Circle": Suppl. Data 7: ANIb_alignment_lengths.tab

	P6_S_33P	P6_S_14P	Coraliomargarita_akajimensis_DSM_45221_genomic	P3a_S_28P	P2_S_21P
P6_S_33P	1102244.0	292214.0	312524.0	284076.0	180795.0
P6_S_14P	264726.0	2306538.0	591156.0	1009990.0	748986.0
Coraliomargarita_akajimensis_DSM_45221_genomic	282718.0	567914.0	3750771.0	563586.0	367545.0
P3a_S_28P	255672.0	1007909.0	566109.0	1744461.0	707594.0
P2_S_21P	149288.0	756336.0	372704.0	714259.0	1503876.0
