## Supplementary material for "Metagenome-assembled genomes of phytoplankton communities across the Arctic Circle": Suppl. Data 7: ANIb_hadamard.tab

	P6_S_33P	P6_S_14P	Coraliomargarita_akajimensis_DSM_45221_genomic	P3a_S_28P	P2_S_21P
P6_S_33P	1.0	0.19236971944968975	0.20284239258761447	0.1872517444696389	0.1190666028433877
P6_S_14P	0.08322686393788409	1.0	0.1864592427326627	0.3905375195150221	0.2977743132300715
Coraliomargarita_akajimensis_DSM_45221_genomic	0.0537590295409786	0.11016059392366635	1.0	0.10937988958440634	0.07121358747195192
P3a_S_28P	0.10549926172772645	0.5153323262930848	0.23586963715860712	1.0	0.3563789860143035
P2_S_21P	0.07188398380040521	0.4615283175326503	0.18053379768284591	0.41764495203137747	1.0
