## Supplementary material for "Metagenome-assembled genomes of phytoplankton communities across the Arctic Circle": Suppl. Data 7: ANIb_percentage_identity.tab

	P6_S_33P	P6_S_14P	Coraliomargarita_akajimensis_DSM_45221_genomic	P3a_S_28P	P2_S_21P
P6_S_33P	1.0	0.7256270029673589	0.7154068493150686	0.7265559633027523	0.7259075117370891
P6_S_14P	0.7251494915254236	1.0	0.7275157975460123	0.8918797504798464	0.9170101562500002
Coraliomargarita_akajimensis_DSM_45221_genomic	0.7132117834394904	0.7275523424878837	1.0	0.7279437704918031	0.7267296758104738
P3a_S_28P	0.7198259786476869	0.8919229268292683	0.7268306688417618	1.0	0.8785959778085992
P2_S_21P	0.7241345454545456	0.917689175257732	0.7284613138686131	0.8793535956580734	1.0
