## Supplementary material for "Metagenome-assembled genomes of phytoplankton communities across the Arctic Circle": Suppl. Data 7: ANIb_similarity_errors.tab

	P6_S_33P	P6_S_14P	Coraliomargarita_akajimensis_DSM_45221_genomic	P3a_S_28P	P2_S_21P
P6_S_33P	0.0	81768.0	90890.0	79576.0	50818.0
P6_S_14P	73985.0	0.0	163999.0	109790.0	62201.0
Coraliomargarita_akajimensis_DSM_45221_genomic	82512.0	157270.0	0.0	156028.0	102168.0
P3a_S_28P	72612.0	109526.0	157352.0	0.0	86411.0
P2_S_21P	41579.0	62222.0	102951.0	86609.0	0.0
