## Supplementary material for "Metagenome-assembled genomes of phytoplankton communities across the Arctic Circle": Suppl. Data 7: ANIb_alignment_coverage.tab

	NP3_S_30P	NP4_M_11P	NP2_M_14P	Croceibacter_atlanticus_HTCC2559_genomic	P1_S_21P
NP3_S_30P	1.0	0.6666284345518512	0.5128592712073541	0.8386270726836771	0.8450398056681726
NP4_M_11P	0.2939044512529339	1.0	0.3654726795376205	0.6038855034339211	0.610801883370352
NP2_M_14P	0.34476455464516265	0.5707037874902098	1.0	0.6860336925132071	0.7003466141257989
Croceibacter_atlanticus_HTCC2559_genomic	0.45590393645431265	0.7503780949433145	0.548869914343632	1.0	0.9698739773827093
P1_S_21P	0.43377103930292643	0.7222135645687262	0.536254771929024	0.9285758581278711	1.0
