## Supplementary material for "Metagenome-assembled genomes of phytoplankton communities across the Arctic Circle": Suppl. Data 7: ANIb_alignment_lengths.tab

	NP3_S_30P	NP4_M_11P	NP2_M_14P	Croceibacter_atlanticus_HTCC2559_genomic	P1_S_21P
NP3_S_30P	1656548.0	1104302.0	849576.0	1389226.0	1399849.0
NP4_M_11P	1138371.0	3873269.0	1415574.0	2339011.0	2365800.0
NP2_M_14P	859688.0	1423079.0	2493551.0	1710660.0	1746350.0
Croceibacter_atlanticus_HTCC2559_genomic	1346267.0	2215838.0	1620792.0	2952962.0	2864001.0
P1_S_21P	1349987.0	2247681.0	1668938.0	2889924.0	3112211.0
