## Supplementary material for "Metagenome-assembled genomes of phytoplankton communities across the Arctic Circle": Suppl. Data 7: ANIb_hadamard.tab

	NP3_S_30P	NP4_M_11P	NP2_M_14P	Croceibacter_atlanticus_HTCC2559_genomic	P1_S_21P
NP3_S_30P	1.0	0.6654123961217683	0.5108315450819811	0.8363081975562842	0.8425377633538916
NP4_M_11P	0.292013453331183	1.0	0.36091591202504475	0.6030047534804078	0.6093021367607411
NP2_M_14P	0.3430736394764868	0.5653943729827549	1.0	0.6842374011280449	0.6995214770684696
Croceibacter_atlanticus_HTCC2559_genomic	0.45434380787477036	0.7492181554223482	0.5469701085227233	1.0	0.9683636858988257
P1_S_21P	0.43188556386921395	0.7191766370805163	0.5327082131530088	0.9239887129789273	1.0
