## Supplementary material for "Metagenome-assembled genomes of phytoplankton communities across the Arctic Circle": Suppl. Data 7: ANIb_percentage_identity.tab

	NP3_S_30P	NP4_M_11P	NP2_M_14P	Croceibacter_atlanticus_HTCC2559_genomic	P1_S_21P
NP3_S_30P	1.0	0.9981758377425043	0.9960462328767123	0.9972349150141644	0.9970391426563597
NP4_M_11P	0.9935659432387313	1.0	0.9875318518518518	0.9985415282392026	0.9975446267432322
NP2_M_14P	0.9950954495005551	0.9906967245989304	1.0	0.9973816280384398	0.9988218161683279
Croceibacter_atlanticus_HTCC2559_genomic	0.9965779444861217	0.99845419325433	0.9965386956521738	1.0	0.9984427961579511
P1_S_21P	0.9956532934131738	0.9957949730700179	0.9933864294330519	0.9950600210970463	1.0
