## Supplementary material for "Metagenome-assembled genomes of phytoplankton communities across the Arctic Circle": Suppl. Data 7: ANIb_similarity_errors.tab

	NP3_S_30P	NP4_M_11P	NP2_M_14P	Croceibacter_atlanticus_HTCC2559_genomic	P1_S_21P
NP3_S_30P	0.0	1826.0	2917.0	3358.0	3620.0
NP4_M_11P	6506.0	0.0	16400.0	3028.0	5280.0
NP2_M_14P	3346.0	11330.0	0.0	4095.0	1612.0
Croceibacter_atlanticus_HTCC2559_genomic	4189.0	3222.0	5252.0	0.0	4289.0
P1_S_21P	5220.0	8680.0	10100.0	13016.0	0.0
