## Supplementary material for "Metagenome-assembled genomes of phytoplankton communities across the Arctic Circle": Suppl. Data 7: ANIb_alignment_coverage.tab

	Emiliania_huxleyi	P3a_1E	Chrysochromulina_parva	Chrysochromulina_sp_CCMP291
Emiliania_huxleyi	1.0	0.006585166102443415	0.00713394584803426	0.00709792988485764
P3a_1E	0.016311269768569104	1.0	0.028239855769196076	0.02418136280681166
Chrysochromulina_parva	0.011320426216172037	0.02332448614189212	1.0	0.7590706723586724
Chrysochromulina_sp_CCMP291	0.009083560106061145	0.021120698367348086	0.8262986699156134	1.0
