## Supplementary material for "Metagenome-assembled genomes of phytoplankton communities across the Arctic Circle": Suppl. Data 7: ANIb_alignment_lengths.tab

	Emiliania_huxleyi	P3a_1E	Chrysochromulina_parva	Chrysochromulina_sp_CCMP291
Emiliania_huxleyi	167675649.0	1104172.0	1196189.0	1190150.0
P3a_1E	949371.0	58203378.0	1643655.0	1407437.0
Chrysochromulina_parva	744485.0	1533929.0	65764750.0	49920093.0
Chrysochromulina_sp_CCMP291	536594.0	1247665.0	48812019.0	59073094.0
