## Supplementary material for "Metagenome-assembled genomes of phytoplankton communities across the Arctic Circle": Suppl. Data 7: ANIb_hadamard.tab

	Emiliania_huxleyi	P3a_1E	Chrysochromulina_parva	Chrysochromulina_sp_CCMP291
Emiliania_huxleyi	1.0	0.00481767388540455	0.005152537690220578	0.005145317988224462
P3a_1E	0.0120029085807955	1.0	0.020685013818853196	0.01770913869284645
Chrysochromulina_parva	0.008333036648200723	0.017107146999734188	1.0	0.736119008676141
Chrysochromulina_sp_CCMP291	0.0065961132053070195	0.015421002346122807	0.8020698549937211	1.0
