## Supplementary material for "Metagenome-assembled genomes of phytoplankton communities across the Arctic Circle": Suppl. Data 7: ANIb_percentage_identity.tab

	Emiliania_huxleyi	P3a_1E	Chrysochromulina_parva	Chrysochromulina_sp_CCMP291
Emiliania_huxleyi	1.0	0.73159489228631	0.722256350129199	0.7249040314136126
P3a_1E	0.7358659841384284	1.0	0.7324759017153454	0.732346594124048
Chrysochromulina_parva	0.7361062639405206	0.7334415384615384	1.0	0.9697634693075239
Chrysochromulina_sp_CCMP291	0.7261594714285714	0.7301369527611443	0.9706778967411787	1.0
