## Supplementary material for "Metagenome-assembled genomes of phytoplankton communities across the Arctic Circle": Suppl. Data 7: ANIb_similarity_errors.tab

	Emiliania_huxleyi	P3a_1E	Chrysochromulina_parva	Chrysochromulina_sp_CCMP291
Emiliania_huxleyi	0.0	323856.0	357941.0	349532.0
P3a_1E	284127.0	0.0	474402.0	404596.0
Chrysochromulina_parva	217492.0	437155.0	0.0	1518983.0
Chrysochromulina_sp_CCMP291	158128.0	354272.0	1438640.0	0.0
