## Supplementary material for "Metagenome-assembled genomes of phytoplankton communities across the Arctic Circle": Suppl. Data 7: ANIb_alignment_coverage.tab

	P2_1E	Micromonas_commoda	P5_1E	Micromonas_sp_ASP1001a	P3a_3E	P6_3E	Micromons_pusilla_CCMP1545
P2_1E	1.0	0.04529348905650765	0.021951069676756425	0.8512951014591149	0.022154786955823	0.023711630305192737	0.04062783761331448
Micromonas_commoda	0.04477691766335047	1.0	0.3217497224924555	0.042263953731183204	0.33704352424917583	0.35606591320541775	0.10125292429851891
P5_1E	0.04622117289832597	0.6906492990399395	1.0	0.04432613284315151	0.6380236219150784	0.6490766161600938	0.10340280260992467
Micromonas_sp_ASP1001a	0.9031531919128855	0.043918289734599075	0.02271293356063255	1.0	0.022921794461366374	0.023575186936889436	0.039633066633112744
P3a_3E	0.0432951514842211	0.6784610162498834	0.5947403088181134	0.04102396205026892	1.0	0.65687519390691	0.1013319688772762
P6_3E	0.04407427270944758	0.6905199145569128	0.5801537704018532	0.04182166770561989	0.625827565179506	1.0	0.09933529622945837
Micromons_pusilla_CCMP1545	0.03682249868614362	0.09323780663859522	0.04709995236416729	0.03425152994818351	0.048021063599757	0.0494009543561284	1.0
