## Supplementary material for "Metagenome-assembled genomes of phytoplankton communities across the Arctic Circle": Suppl. Data 7: ANIb_alignment_lengths.tab

	P2_1E	Micromonas_commoda	P5_1E	Micromonas_sp_ASP1001a	P3a_3E	P6_3E	Micromons_pusilla_CCMP1545
P2_1E	21112593.0	956263.0	463444.0	17973047.0	467745.0	500614.0	857759.0
Micromonas_commoda	945211.0	21109336.0	6791923.0	892164.0	7114765.0	7516315.0	2137382.0
P5_1E	525959.0	7859022.0	11379179.0	504395.0	7260185.0	7385959.0	1176639.0
Micromonas_sp_ASP1001a	17685917.0	860026.0	444774.0	19582411.0	448864.0	461659.0	776111.0
P3a_3E	525122.0	8228977.0	7213538.0	497575.0	12128887.0	7967165.0	1229044.0
P6_3E	551837.0	8645734.0	7263882.0	523633.0	7835746.0	12520615.0	1243739.0
Micromons_pusilla_CCMP1545	808558.0	2047340.0	1034233.0	752104.0	1054459.0	1084759.0	21958260.0
