## Supplementary material for "Metagenome-assembled genomes of phytoplankton communities across the Arctic Circle": Suppl. Data 7: ANIb_hadamard.tab

	P2_1E	Micromonas_commoda	P5_1E	Micromonas_sp_ASP1001a	P3a_3E	P6_3E	Micromons_pusilla_CCMP1545
P2_1E	1.0	0.03264310663223194	0.01593121232697609	0.8429489209292012	0.016038514523889755	0.01715784488189131	0.029747941802096924
Micromonas_commoda	0.032302455863123025	1.0	0.2575347820454458	0.03051076382160178	0.26916167403018476	0.2841858401056321	0.07476021503083777
P5_1E	0.033528668642490905	0.5529201676164496	1.0	0.03224325756281675	0.6317400770402899	0.6394058654577578	0.07624044386901178
Micromonas_sp_ASP1001a	0.8957683039877344	0.031789536388240766	0.016469396762610077	1.0	0.016582999266716126	0.01707708994023768	0.028987425694309354
P3a_3E	0.031442338947981874	0.541224331794532	0.5884178300186361	0.029866981022089005	1.0	0.6462742049402256	0.07472418541048462
P6_3E	0.03205750802475308	0.5501454575943995	0.5704815814889433	0.03048077161458585	0.6154403045733684	1.0	0.07344222872922695
Micromons_pusilla_CCMP1545	0.026847601460758683	0.06893038706101112	0.03471557417356908	0.025007591076364803	0.035376160749318125	0.03634973113371686	1.0
