## Supplementary material for "Metagenome-assembled genomes of phytoplankton communities across the Arctic Circle": Suppl. Data 7: ANIb_percentage_identity.tab

	P2_1E	Micromonas_commoda	P5_1E	Micromonas_sp_ASP1001a	P3a_3E	P6_3E	Micromons_pusilla_CCMP1545
P2_1E	1.0	0.7207019664902998	0.7257601821493624	0.9901959020842379	0.7239299820788532	0.7236046050420168	0.7322058851674641
Micromonas_commoda	0.7214086531365314	1.0	0.800419593373494	0.7219098339843751	0.7985961891117478	0.7981270589686652	0.7383511691022965
P5_1E	0.7253963181818184	0.8005802197802199	1.0	0.7274096677215189	0.9901515482202242	0.9851007562719671	0.7373150625000001
Micromonas_sp_ASP1001a	0.9918232167130918	0.723833659742829	0.7251109469696969	1.0	0.7234599060150376	0.7243671062271063	0.7313949728555917
P3a_3E	0.7262323348017623	0.7977235520267447	0.9893693454004463	0.7280374573643411	1.0	0.9838614868318704	0.737419653821032
P6_3E	0.7273519460227272	0.7967119354514378	0.9833282322612326	0.7288272631578947	0.9834023600364132	1.0	0.7393366861219195
Micromons_pusilla_CCMP1545	0.7291086270270271	0.739296531590414	0.7370617682403433	0.7301160302677532	0.7366800753138075	0.7358103017944535	1.0
