## Supplementary material for "Metagenome-assembled genomes of phytoplankton communities across the Arctic Circle": Suppl. Data 7: ANIb_similarity_errors.tab

	P2_1E	Micromonas_commoda	P5_1E	Micromonas_sp_ASP1001a	P3a_3E	P6_3E	Micromons_pusilla_CCMP1545
P2_1E	0.0	276446.0	131366.0	165106.0	134070.0	143794.0	239717.0
Micromonas_commoda	272480.0	0.0	1422230.0	256474.0	1504228.0	1593977.0	580044.0
P5_1E	150272.0	1658482.0	0.0	142794.0	69243.0	107817.0	322124.0
Micromonas_sp_ASP1001a	141956.0	245131.0	126145.0	0.0	128117.0	131479.0	216142.0
P3a_3E	150282.0	1764133.0	72718.0	141318.0	0.0	123168.0	338250.0
P6_3E	156899.0	1859024.0	115061.0	147985.0	123154.0	0.0	338695.0
Micromons_pusilla_CCMP1545	226645.0	553448.0	282185.0	209767.0	288295.0	298093.0	0.0
